# Neuro-Metabolic and Vascular Dysfunction as an Early Diagnostic for Alzheimer’s Disease and Related Dementias

**DOI:** 10.1101/2025.05.12.653558

**Authors:** Juan Antonio K. Chong Chie, Scott A. Persohn, Ravi S. Pandey, Olivia R. Simcox, Paul Salama, Paul R. Territo, the Alzheimer’s Disease Neuroimaging Initiative

## Abstract

Alzheimer’s disease (AD) is the most prevalent neurodegenerative condition characterized by significant cognitive decline. Recent studies suggest that the brain undergoes anatomical and functional restructuring, resulting in neuro-metabolic and vascular dysregulation (MVD) prior to amyloid-β accumulation, which begins at an early age and leads to the onset of AD. Using a retrospective clinical population (N=403) of subjects with varying disease stages from the Alzheimer’s Disease Neuroimaging Initiative (ADNI), we identified that disease progression follows a stage-dependent MVD pattern, facilitating the identification of at-risk and resilient brain regions. Although each region progresses at a different pace, regions associated with memory, cognitive tasks, and motor function showed significant early dysregulation. These changes aligned with transcriptomics and cognitive signatures. This study underscores that MVD in brain regions varies by sex and disease stage, making it a sensitive tool for early AD diagnosis. Furthermore, this approach could improve patient monitoring, stratification, and therapeutic testing.
