## Supplemental Table S6 for "Neuro-Metabolic and Vascular Dysfunction as an Early Diagnostic for Alzheimer’s Disease and Related Dementias"

	Cluster	category	subcategory	ID	Description	GeneRatio	BgRatio	RichFactor	FoldEnrichment	zScore	pvalue	p.adjust	qvalue	geneID	Count
1	red	Metabolism	Metabolism of cofactors and vitamins	hsa00860	Porphyrin metabolism	9/396	36/7475	0.25	4.71906565656566	5.29012580389762	7.86508552707148e-05	0.025089622831358	0.0246715314428137	ALAD/ALAS2/BLVRB/FECH/FTL/HEPHL1/HMBS/UGT2A3/UGT2B10	9
2	skyblue3	Human Diseases	Infectious disease: viral	hsa05164	Influenza A	10/36	161/7475	0.062111801242236	12.8968253968254	10.6154171595299	2.55031685949339e-09	2.24427883635418e-07	2.01340804696846e-07	CCL2/EIF2AK2/IFIH1/MX1/OAS1/OAS2/OAS3/PML/RSAD2/STAT1	10
3	skyblue3	Human Diseases	Infectious disease: viral	hsa05168	Herpes simplex virus 1 infection	9/36	169/7475	0.0532544378698225	11.0576923076923	9.19967280199975	6.95237894933871e-08	3.05904673770903e-06	2.74436011158107e-06	CCL2/EIF2AK2/IFIH1/OAS1/OAS2/OAS3/PML/STAT1/TAP1	9
4	skyblue3	Human Diseases	Infectious disease: viral	hsa05160	Hepatitis C	8/36	153/7475	0.0522875816993464	10.8569353667393	8.5692592066892	4.77425416140902e-07	1.20158693484444e-05	1.07797870948963e-05	EIF2AK2/IFIT1/MX1/OAS1/OAS2/OAS3/RSAD2/STAT1	8
5	skyblue3	Human Diseases	Infectious disease: viral	hsa05171	Coronavirus disease - COVID-19	9/36	215/7475	0.0418604651162791	8.69186046511628	7.96072890473879	5.46175879474745e-07	1.20158693484444e-05	1.07797870948963e-05	CCL2/EIF2AK2/IFIH1/ISG15/MX1/OAS1/OAS2/OAS3/STAT1	9
6	skyblue3	Organismal Systems	Immune system	hsa04621	NOD-like receptor signaling pathway	8/36	173/7475	0.046242774566474	9.60179833012203	7.9627285584904	1.21864998931169e-06	2.14482398118857e-05	1.92418419365004e-05	CASP5/CCL2/GBP2/GBP5/OAS1/OAS2/OAS3/STAT1	8
7	skyblue3	Human Diseases	Infectious disease: viral	hsa05162	Measles	7/36	133/7475	0.0526315789473684	10.9283625730994	8.03649681514989	2.61676496705691e-06	3.83792195168347e-05	3.4431117987591e-05	EIF2AK2/IFIH1/MX1/OAS1/OAS2/OAS3/STAT1	7
8	skyblue3	Human Diseases	Infectious disease: viral	hsa05169	Epstein-Barr virus infection	7/36	196/7475	0.0357142857142857	7.4156746031746	6.33147684016236	3.35144710491926e-05	0.000421324778904135	0.000377982756193901	EIF2AK2/ISG15/OAS1/OAS2/OAS3/STAT1/TAP1	7
9	brown4	Human Diseases	Infectious disease: bacterial	hsa05152	Tuberculosis	8/52	174/7475	0.0459770114942529	6.60919540229885	6.26574199024536	2.30440917553937e-05	0.00396358378192771	0.00351725611003377	CLEC4E/FCGR2A/IFNGR2/IL10RB/IL1B/MAPK14/TLR1/TLR6	8
10	brown4	Organismal Systems	Immune system	hsa04613	Neutrophil extracellular trap formation	6/52	106/7475	0.0566037735849057	8.13679245283019	6.193558011884	8.45965065728834e-05	0.00727529956526797	0.00645604918582531	C5AR1/CASP4/FCGR2A/FPR2/MAPK14/TLR8	6
11	brown4	Human Diseases	Infectious disease: parasitic	hsa05142	Chagas disease	5/52	99/7475	0.0505050505050505	7.26010101010101	5.24779634136605	0.000584485212520945	0.0263175448919395	0.0233540025050871	GNAQ/IFNGR2/IL1B/MAPK14/TLR6	5
12	brown4	Organismal Systems	Immune system	hsa04620	Toll-like receptor signaling pathway	5/52	100/7475	0.05	7.1875	5.21341969078008	0.000612035927719524	0.0263175448919395	0.0233540025050871	IL1B/MAPK14/TLR1/TLR6/TLR8	5
13	brown4	Metabolism	Metabolism of other amino acids	hsa00410	beta-Alanine metabolism	3/52	31/7475	0.0967741935483871	13.9112903225806	6.02886834013901	0.00124406236151262	0.042795745236034	0.0379766405093325	ABAT/AOC2/DPYD	3
14	brown4	Human Diseases	Infectious disease: parasitic	hsa05140	Leishmaniasis	4/52	72/7475	0.0555555555555556	7.98611111111111	4.98524320768702	0.00151132312801894	0.0433245963365428	0.0384459392215343	FCGR2A/IFNGR2/IL1B/MAPK14	4
15	brown4	Organismal Systems	Development and regeneration	hsa04380	Osteoclast differentiation	5/52	130/7475	0.0384615384615385	5.52884615384615	4.3596520823618	0.00198913706076476	0.0488759392073626	0.0433721614753218	FCGR2A/IFNGR2/IL1B/IL1R1/MAPK14	5
16	brown4	Human Diseases	Infectious disease: bacterial	hsa05150	Staphylococcus aureus infection	4/52	81/7475	0.0493827160493827	7.09876543209876	4.61884304631965	0.00233422755711382	0.050185892477947	0.0445346047080926	C5AR1/FCAR/FCGR2A/FPR2	4
17	brown4	Human Diseases	Infectious disease: viral	hsa05163	Human cytomegalovirus infection	6/52	215/7475	0.027906976744186	4.01162790697674	3.75008162478624	0.0035631461122136	0.0680956812556378	0.06042762412526	CXCR2/GNAQ/IL10RB/IL1B/IL1R1/MAPK14	6
18	brown4	Organismal Systems	Sensory system	hsa04750	Inflammatory mediator regulation of TRP channels	4/52	96/7475	0.0416666666666667	5.98958333333333	4.11803117460051	0.00431734856275887	0.0742583952794525	0.0658963728000038	GNAQ/IL1B/IL1R1/MAPK14	4
19	brown4	Organismal Systems	Immune system	hsa04659	Th17 cell differentiation	4/52	107/7475	0.0373831775700935	5.37383177570093	3.81388544172971	0.0063415434732821	0.0991586797640475	0.0879927084809479	IFNGR2/IL1B/IL1R1/MAPK14	4
