## Supplemental Table S7 for "Neuro-Metabolic and Vascular Dysfunction as an Early Diagnostic for Alzheimer’s Disease and Related Dementias"

Module	Biodomain	GOterm	oddsratio	pval
red	Apoptosis	negative regulation of intrinsic apoptotic signaling pathway in response to DNA damage	6.208377928	0.007879492
red	DNA Repair	negative regulation of intrinsic apoptotic signaling pathway in response to DNA damage	6.208377928	0.007879492
red	Apoptosis	negative regulation of intrinsic apoptotic signaling pathway in response to osmotic stress	11.35780781	0.027535295
red	Apoptosis	negative regulation of extrinsic apoptotic signaling pathway in absence of ligand	2.845550856	0.042538607
red	APP Metabolism	amyloid fibril formation	4.496296882	0.009175084
red	Autophagy	positive regulation of autophagy	2.13841892	0.035211577
red	Autophagy	autophagy of mitochondrion	2.753572232	0.047231206
red	Mitochondrial Metabolism	autophagy of mitochondrion	2.753572232	0.047231206
red	Cell Cycle	pyrimidine-containing compound transmembrane transport	8.519521495	0.039799172
red	Cell Cycle	negative regulation of G0 to G1 transition	11.35780781	0.027535295
red	Cell Cycle	purine nucleotide metabolic process	17.03474669	0.017148577
red	DNA Repair	UV-damage excision repair	7.308107867	0.015265036
red	DNA Repair	nucleotide-excision repair	3.107454258	0.019577263
red	Endolysosome	endolysosome lumen	11.35780781	0.027535295
red	Endolysosome	neurotransmitter receptor transport, postsynaptic endosome to lysosome	8.519521495	0.039799172
red	Synapse	neurotransmitter receptor transport, postsynaptic endosome to lysosome	8.519521495	0.039799172
red	Immune Response	hemopoiesis	2.13841892	0.035211577
red	Immune Response	cytokine receptor binding	3.415813518	0.023401444
red	Immune Response	erythrocyte differentiation	3.992212976	0.000582929
red	Immune Response	erythrocyte development	6.416179761	0.000997284
red	Immune Response	embryonic hemopoiesis	4.877146415	0.01547365
red	Immune Response	megakaryocyte differentiation	7.308107867	0.015265036
red	Immune Response	type I interferon receptor binding	4.262945648	0.047094313
red	Immune Response	erythropoietin-mediated signaling pathway	34.06629764	0.008901532
red	Immune Response	astrocyte projection	9.497877108	0.000685808
red	Immune Response	negative regulation of leukocyte cell-cell adhesion	8.519521495	0.039799172
red	Immune Response	lymphoid progenitor cell differentiation	8.519521495	0.039799172
red	Immune Response	positive regulation of T cell proliferation	2.257026674	0.047627225
red	Immune Response	complement receptor mediated signaling pathway	6.395492158	0.020136031
red	Immune Response	mast cell chemotaxis	34.06629764	0.008901532
red	Lipid Metabolism	diacylglycerol binding	5.115901511	0.032134664
red	Lipid Metabolism	response to fatty acid	4.016047055	0.026535411
red	Lipid Metabolism	CDP-choline pathway	8.519521495	0.039799172
red	Lipid Metabolism	very-low-density lipoprotein particle assembly	5.684713261	0.02575982
red	Lipid Metabolism	lipid hydroxylation	22.78071702	0.000288768
red	Lipid Metabolism	C-terminal protein lipidation	11.35780781	0.027535295
red	Proteostasis	C-terminal protein lipidation	11.35780781	0.027535295
red	Lipid Metabolism	sterol transport	3.792136192	0.031047512
red	Lipid Metabolism	sterol transporter activity	4.650658038	0.039251349
red	Lipid Metabolism	ABC-type bile acid transporter activity	17.03474669	0.017148577
red	Lipid Metabolism	regulation of lipid biosynthetic process	8.519521495	0.039799172
red	Lipid Metabolism	phospholipid metabolic process	2.440029234	0.048551466
red	Lipid Metabolism	phospholipid metabolic process	2.440029234	0.048551466
red	Lipid Metabolism	phosphatidylcholine metabolic process	5.696678716	0.004022248
red	Lipid Metabolism	phosphatidylcholine metabolic process	5.696678716	0.004022248
red	Lipid Metabolism	bile acid metabolic process	6.829116333	0.006040153
red	Lipid Metabolism	vitamin D metabolic process	6.395492158	0.020136031
red	Lipid Metabolism	regulation of bile acid metabolic process	34.06629764	0.008901532
red	Lipid Metabolism	negative regulation of triglyceride catabolic process	11.35780781	0.027535295
red	Lipid Metabolism	negative regulation of triglyceride catabolic process	11.35780781	0.027535295
red	Metal Binding and Homeostasis	multicellular organismal-level iron ion homeostasis	5.702684401	0.001635798
red	Metal Binding and Homeostasis	iron ion binding	2.247072671	0.007187006
red	Metal Binding and Homeostasis	iron-sulfur cluster assembly	3.250009905	0.047132802
red	Metal Binding and Homeostasis	ferrous iron binding	3.250009905	0.047132802
red	Mitochondrial Metabolism	regulation of protein targeting to mitochondrion	11.35780781	0.027535295
red	Mitochondrial Metabolism	maintenance of protein location in mitochondrion	11.35780781	0.027535295
red	Mitochondrial Metabolism	mitochondrial membrane organization	11.35780781	0.027535295
red	Mitochondrial Metabolism	positive regulation of mitochondrial electron transport, NADH to ubiquinone	34.06629764	0.008901532
red	Myelination	regulation of axon diameter	25.57631508	0.0015685
red	Synapse	regulation of axon diameter	25.57631508	0.0015685
red	Myelination	oligodendrocyte development	4.067763074	0.012958312
red	Myelination	regulation of oligodendrocyte differentiation	8.519521495	0.039799172
red	Myelination	positive regulation of myelination	7.771447458	0.001363517
red	Myelination	positive regulation of axon regeneration	10.23407371	0.007743306
red	Synapse	positive regulation of axon regeneration	10.23407371	0.007743306
red	Myelination	regulation of axon regeneration	10.23407371	0.007743306
red	Synapse	regulation of axon regeneration	10.23407371	0.007743306
red	Oxidative Stress	hydrogen peroxide catabolic process	13.52907198	3.14940806165673e-08
red	Oxidative Stress	hydrogen peroxide metabolic process	8.519521495	0.039799172
red	Oxidative Stress	regulation of hydrogen peroxide metabolic process	8.519521495	0.039799172
red	Oxidative Stress	response to oxidative stress	1.802118191	0.047397233
red	Proteostasis	protein refolding	4.267104506	0.02244133
red	Proteostasis	ribosome-associated ubiquitin-dependent protein catabolic process	8.519521495	0.039799172
red	Proteostasis	endopeptidase activity	2.640751419	0.004015997
red	Proteostasis	regulation of eIF2 alpha phosphorylation by heme	Inf	0.003080982
red	Proteostasis	positive regulation of cytoplasmic translation	4.262945648	0.047094313
red	Proteostasis	proteasome-mediated ubiquitin-dependent protein catabolic process	1.669765313	0.033770493
red	Proteostasis	proteasome binding	7.121116591	0.001844139
red	Proteostasis	proteasomal ubiquitin-independent protein catabolic process	34.06629764	0.008901532
red	Structural Stabilization	structural constituent of cytoskeleton	2.339145503	0.00931758
red	Structural Stabilization	cortical cytoskeleton	8.07264788	4.05509019707357e-05
red	Structural Stabilization	spectrin-associated cytoskeleton	17.07557631	0.000552142
red	Structural Stabilization	adherens junction maintenance	34.06629764	0.008901532
red	Structural Stabilization	negative regulation of cell-substrate adhesion	4.262945648	0.047094313
red	Structural Stabilization	regulation of cell adhesion mediated by integrin	5.115901511	0.032134664
red	Structural Stabilization	heterophilic cell-cell adhesion via plasma membrane cell adhesion molecules	2.919998891	0.015998788
red	Synapse	synaptic membrane adhesion	4.067763074	0.012958312
red	Synapse	positive regulation of synaptic transmission, GABAergic	6.208377928	0.007879492
red	Synapse	excitatory chemical synaptic transmission	5.684713261	0.02575982
red	Synapse	inhibitory chemical synaptic transmission	34.06629764	0.008901532
red	Synapse	terminal button organization	11.35780781	0.027535295
red	Synapse	presynapse assembly	4.262945648	0.047094313
red	Synapse	semaphorin-plexin signaling pathway involved in axon guidance	4.650658038	0.039251349
red	Synapse	somatodendritic compartment	4.262945648	0.047094313
red	Synapse	channel regulator activity	8.519521495	0.039799172
red	Synapse	voltage-gated calcium channel activity	3.107454258	0.019577263
red	Synapse	leak channel activity	34.06629764	0.008901532
red	Synapse	positive regulation of synaptic transmission, glutamatergic	4.461577405	0.004555949
red	Synapse	dopamine secretion	34.06629764	0.008901532
red	Synapse	outward rectifier potassium channel activity	7.308107867	0.015265036
red	Synapse	ligand-gated monoatomic ion channel activity involved in regulation of presynaptic membrane potential	4.262945648	0.047094313
red	Synapse	neuron projection regeneration	11.35780781	0.027535295
red	Synapse	retrograde axonal transport	6.395492158	0.020136031
red	Synapse	synaptic vesicle priming	4.650658038	0.039251349
red	Synapse	negative regulation of dendritic spine morphogenesis	8.519521495	0.039799172
red	Synapse	regulation of postsynaptic membrane neurotransmitter receptor levels	3.792136192	0.031047512
red	Synapse	regulation of presynaptic membrane potential	3.415813518	0.023401444
red	Synapse	presynaptic membrane	1.786321979	0.049825299
red	Vasculature	SA node cell action potential	11.35780781	0.027535295
red	Vasculature	regulation of systemic arterial blood pressure by renin-angiotensin	8.519521495	0.039799172
red	Vasculature	regulation of systemic arterial blood pressure by vasopressin	11.35780781	0.027535295
red	Vasculature	cardiac vascular smooth muscle cell differentiation	17.03474669	0.017148577
red	Vasculature	cell migration involved in sprouting angiogenesis	4.267104506	0.02244133
red	Vasculature	negative regulation of vascular associated smooth muscle cell proliferation	3.792136192	0.031047512
red	Vasculature	negative regulation of vascular associated smooth muscle cell migration	11.38422181	0.001514375
red	Vasculature	transport across blood-brain barrier	2.108971322	0.037688051
red	Vasculature	positive regulation of blood-brain barrier permeability	11.35780781	0.027535295
red	Vasculature	regulation of vascular endothelial growth factor receptor signaling pathway	11.35780781	0.027535295
skyblue3	Apoptosis	apoptotic process	2.738954606	0.013751582
skyblue3	Apoptosis	phosphatidylserine exposure on apoptotic cell surface	36.0992863	0.032118506
skyblue3	Lipid Metabolism	phosphatidylserine exposure on apoptotic cell surface	36.0992863	0.032118506
skyblue3	Apoptosis	positive regulation of NF-kappaB transcription factor activity	4.464744175	0.033779962
skyblue3	Apoptosis	negative regulation of cysteine-type endopeptidase activity involved in apoptotic process	8.970751055	0.023472656
skyblue3	Apoptosis	cysteine-type endopeptidase activity involved in execution phase of apoptosis	36.0992863	0.032118506
skyblue3	Proteostasis	cysteine-type endopeptidase activity involved in execution phase of apoptosis	36.0992863	0.032118506
skyblue3	Apoptosis	negative regulation of glial cell apoptotic process	30.96871406	0.036623137
skyblue3	Autophagy	positive regulation of apoptotic cell clearance	72.13806954	0.01847978
skyblue3	Autophagy	phagocytosis, recognition	36.0992863	0.032118506
skyblue3	Cell Cycle	positive regulation of chromosome separation	24.10447473	0.045570546
skyblue3	Cell Cycle	DNA damage checkpoint signaling	19.71313913	0.000667201
skyblue3	Cell Cycle	pyrimidine nucleotide biosynthetic process	24.10447473	0.045570546
skyblue3	DNA Repair	double-strand break repair	6.754848285	0.038824366
skyblue3	Endolysosome	clathrin-dependent endocytosis of virus by host cell	Inf	0.004651818
skyblue3	Endolysosome	early endosome membrane	5.39023879	0.008219906
skyblue3	Epigenetic	positive regulation of chromatin binding	33.84953409	0.002152097
skyblue3	Epigenetic	regulatory ncRNA-mediated post-transcriptional gene silencing	43.3354486	0.027593132
skyblue3	Epigenetic	histone binding	4.824055772	0.027901794
skyblue3	Immune Response	immune response	4.779534488	0.001149535
skyblue3	Immune Response	immune system process	19.47453762	2.31809202368097e-23
skyblue3	Immune Response	innate immune response	23.31051067	2.19294109042595e-25
skyblue3	Immune Response	defense response to bacterium	12.7529235	6.90213094588157e-07
skyblue3	Immune Response	antiviral innate immune response	71.62754277	6.53547896351179e-15
skyblue3	Immune Response	RIG-I signaling pathway	54.11205077	0.023046921
skyblue3	Immune Response	CD4-positive, alpha-beta T cell differentiation	30.96871406	0.036623137
skyblue3	Immune Response	CCR2 chemokine receptor binding	108.095605	0.013891612
skyblue3	Immune Response	CCR5 chemokine receptor binding	36.0992863	0.032118506
skyblue3	Immune Response	MDA-5 signaling pathway	218.1669961	0.00012711
skyblue3	Immune Response	IgG receptor activity	Inf	0.004651818
skyblue3	Immune Response	antibody-dependent cellular cytotoxicity	214.7222751	0.009282324
skyblue3	Immune Response	interleukin-9-mediated signaling pathway	36.0992863	0.032118506
skyblue3	Immune Response	helper T cell extravasation	Inf	0.004651818
skyblue3	Immune Response	cellular response to type II interferon	14.02639704	5.14102155378905e-05
skyblue3	Immune Response	response to type II interferon	18.33668024	0.006445413
skyblue3	Immune Response	type I interferon-mediated signaling pathway	31.1503125	1.39052595681963e-06
skyblue3	Immune Response	activation of innate immune response	33.61584672	1.22257542725218e-05
skyblue3	Immune Response	positive regulation of innate immune response	14.66790106	0.00966203
skyblue3	Immune Response	antigen processing and presentation of endogenous peptide antigen via MHC class I	30.96871406	0.036623137
skyblue3	Immune Response	antigen processing and presentation of exogenous peptide antigen via MHC class I	43.3354486	0.027593132
skyblue3	Immune Response	CD4-positive, alpha-beta T cell activation	72.13806954	0.01847978
skyblue3	Immune Response	antigen processing and presentation of exogenous antigen	108.095605	0.013891612
skyblue3	Immune Response	response to type I interferon	62.81722459	0.000751276
skyblue3	Immune Response	negative regulation of interleukin-1 production	43.3354486	0.027593132
skyblue3	Immune Response	positive regulation of tumor necrosis factor production	9.620024884	0.001111387
skyblue3	Immune Response	Fc-gamma receptor signaling pathway	30.96871406	0.036623137
skyblue3	Immune Response	regulation of Fc receptor mediated stimulatory signaling pathway	108.095605	0.013891612
skyblue3	Immune Response	toll-like receptor 3 signaling pathway	30.96871406	0.036623137
skyblue3	Immune Response	toll-like receptor 3 signaling pathway	30.96871406	0.036623137
skyblue3	Immune Response	interleukin-27-mediated signaling pathway	570.0396508	3.89197816156204e-11
skyblue3	Immune Response	cellular response to type I interferon	Inf	0.004651818
skyblue3	Immune Response	positive regulation of response to cytokine stimulus	43.3354486	0.027593132
skyblue3	Immune Response	cellular response to interleukin-1	6.270892364	0.044226487
skyblue3	Immune Response	defense response to virus	51.18683885	2.06775662701798e-32
skyblue3	Immune Response	defense response to protozoan	30.46948059	0.000205528
skyblue3	Immune Response	response to virus	41.99517269	2.41603493277764e-18
skyblue3	Immune Response	regulation of defense response to virus	36.0992863	0.032118506
skyblue3	Immune Response	positive regulation of defense response to virus by host	46.13895772	2.43186408320315e-07
skyblue3	Immune Response	cellular response to virus	13.52774017	0.000328364
skyblue3	Lipid Metabolism	cellular response to lipopolysaccharide	5.628079818	0.007113345
skyblue3	Lipid Metabolism	cardiolipin biosynthetic process	43.3354486	0.027593132
skyblue3	Lipid Metabolism	phosphatidylserine biosynthetic process	72.13806954	0.01847978
skyblue3	Lipid Metabolism	phosphatidylserine biosynthetic process	72.13806954	0.01847978
skyblue3	Lipid Metabolism	phosphatidylglycerol biosynthetic process	54.11205077	0.023046921
skyblue3	Mitochondrial Metabolism	negative regulation of mitochondrial depolarization	43.3354486	0.027593132
skyblue3	Mitochondrial Metabolism	protein localization to mitochondrion	27.11144581	0.04110712
skyblue3	Mitochondrial Metabolism	respiratory chain complex IV	36.0992863	0.032118506
skyblue3	Oxidative Stress	negative regulation of translation in response to oxidative stress	Inf	0.004651818
skyblue3	Proteostasis	negative regulation of translation in response to oxidative stress	Inf	0.004651818
skyblue3	Proteostasis	negative regulation of translation in response to oxidative stress	Inf	0.004651818
skyblue3	Proteostasis	protein ubiquitination	3.185589767	0.009670228
skyblue3	Proteostasis	ubiquitin-protein transferase activity	4.779994506	0.005408047
skyblue3	Proteostasis	ubiquitin protein ligase activity	3.737885534	0.014183385
skyblue3	Proteostasis	cysteine-type endopeptidase activity	6.095889792	0.04646134
skyblue3	Proteostasis	protein K48-linked ubiquitination	6.36220547	0.04312468
skyblue3	Proteostasis	TAP complex	214.7222751	0.009282324
skyblue3	Proteostasis	eukaryotic translation initiation factor 2alpha kinase activity	72.13806954	0.01847978
skyblue3	Proteostasis	regulation of translational initiation by eIF2 alpha phosphorylation	72.13806954	0.01847978
skyblue3	Proteostasis	negative regulation of proteasomal protein catabolic process	30.96871406	0.036623137
skyblue3	Proteostasis	protein polyubiquitination	4.404916532	0.034912789
skyblue3	RNA Spliceosome	single-stranded RNA binding	10.47158976	0.017781309
skyblue3	Structural Stabilization	cell adhesion involved in heart morphogenesis	Inf	0.004651818
skyblue3	Synapse	positive regulation of NMDA glutamate receptor activity	43.3354486	0.027593132
skyblue3	Synapse	positive regulation of synaptic assembly at neuromuscular junction	Inf	0.004651818
skyblue3	Vasculature	blood circulation	15.17334519	0.009085218
skyblue3	Vasculature	negative regulation of vascular endothelial cell proliferation	54.11205077	0.023046921
brown4	Apoptosis	positive regulation of apoptotic process	2.875269083	0.022808188
brown4	Apoptosis	programmed cell death	7.640953984	0.031615405
brown4	Apoptosis	positive regulation of extrinsic apoptotic signaling pathway	9.225007353	0.02272646
brown4	APP Metabolism	negative regulation of aspartic-type endopeptidase activity involved in amyloid precursor protein catabolic process	66.19171098	0.022456127
brown4	APP Metabolism	negative regulation of metalloendopeptidase activity involved in amyloid precursor protein catabolic process	132.1830617	0.015026821
brown4	Metal Binding and Homeostasis	negative regulation of metalloendopeptidase activity involved in amyloid precursor protein catabolic process	132.1830617	0.015026821
brown4	APP Metabolism	amyloid-beta clearance	22.29707382	0.004833042
brown4	APP Metabolism	amyloid-beta clearance	22.29707382	0.004833042
brown4	Immune Response	amyloid-beta clearance	22.29707382	0.004833042
brown4	APP Metabolism	amyloid-beta binding	5.177703907	0.023271623
brown4	APP Metabolism	cellular response to amyloid-beta	11.90931286	0.002689292
brown4	APP Metabolism	negative regulation of amyloid-beta formation	17.84204547	0.007117397
brown4	Autophagy	positive regulation of phagocytosis	6.216096484	0.045212528
brown4	Immune Response	positive regulation of phagocytosis	6.216096484	0.045212528
brown4	Autophagy	phagocytic vesicle membrane	7.88283191	0.002232386
brown4	Immune Response	phagocytic vesicle membrane	7.88283191	0.002232386
brown4	Cell Cycle	mitotic centrosome separation	26.50111168	0.044412583
brown4	Cell Cycle	DNA damage checkpoint signaling	7.640953984	0.031615405
brown4	DNA Repair	signal transduction in response to DNA damage	17.84204547	0.007117397
brown4	Endolysosome	mast cell granule	266.6462508	0.00016821
brown4	Endolysosome	lysosomal HOPS complex	132.1830617	0.015026821
brown4	Endolysosome	recycling endosome to Golgi transport	132.1830617	0.015026821
brown4	Endolysosome	recycling endosome to Golgi transport	132.1830617	0.015026821
brown4	Endolysosome	endosome to plasma membrane protein transport	66.19171098	0.022456127
brown4	Endolysosome	receptor internalization	6.074455528	0.047040249
brown4	Epigenetic	DNA-binding transcription repressor activity, RNA polymerase II-specific	2.814776328	0.024900897
brown4	Epigenetic	negative regulation of transcription from RNA polymerase II promoter involved in smooth muscle cell differentiation	66.19171098	0.022456127
brown4	Epigenetic	positive regulation of transcription from RNA polymerase II promoter by galactose	Inf	0.007541584
brown4	Immune Response	immune response	4.657914089	6.41454898604323e-05
brown4	Immune Response	immune system process	2.465924671	0.011474436
brown4	Immune Response	inflammatory response	6.236133052	5.26668149784276e-08
brown4	Immune Response	defense response to bacterium	3.488451544	0.032230701
brown4	Immune Response	defense response to Gram-positive bacterium	4.245837946	0.03787596
brown4	Immune Response	fever generation	66.19171098	0.022456127
brown4	Immune Response	complement component C5a receptor activity	66.19171098	0.022456127
brown4	Immune Response	interleukin-1, type I, activating receptor activity	132.1830617	0.015026821
brown4	Immune Response	complement receptor activity	38.22705988	0.001959602
brown4	Immune Response	complement component C5a signaling pathway	66.19171098	0.022456127
brown4	Immune Response	mucosal immune response	33.14373514	0.037148598
brown4	Immune Response	interleukin-5 receptor binding	132.1830617	0.015026821
brown4	Immune Response	plasma cell differentiation	33.14373514	0.037148598
brown4	Immune Response	interleukin-8 receptor activity	132.1830617	0.015026821
brown4	Immune Response	interleukin-8-mediated signaling pathway	132.1830617	0.015026821
brown4	Immune Response	interleukin-10 receptor activity	132.1830617	0.015026821
brown4	Immune Response	IgA receptor activity	Inf	0.007541584
brown4	Immune Response	immune response-regulating cell surface receptor signaling pathway	26.50111168	0.044412583
brown4	Immune Response	leukocyte proliferation	66.19171098	0.022456127
brown4	Immune Response	negative regulation of leukocyte proliferation	66.19171098	0.022456127
brown4	Immune Response	cellular defense response	9.639392436	0.004701909
brown4	Immune Response	leukotriene metabolic process	19.11602512	0.006310948
brown4	Immune Response	type III interferon-mediated signaling pathway	44.52328941	0.001531667
brown4	Immune Response	type II interferon receptor activity	132.1830617	0.015026821
brown4	Immune Response	neutrophil activation	19.11602512	0.006310948
brown4	Immune Response	microglial cell activation	23.70016657	4.69473483971445e-05
brown4	Immune Response	myeloid cell development	44.13193433	0.029829915
brown4	Immune Response	positive regulation of innate immune response	8.91668816	0.024123943
brown4	Immune Response	astrocyte activation	33.76054831	0.000177637
brown4	Immune Response	toll-like receptor signaling pathway	18.40914426	0.000850017
brown4	Immune Response	B cell receptor signaling pathway	6.074455528	0.047040249
brown4	Immune Response	T cell differentiation involved in immune response	44.13193433	0.029829915
brown4	Immune Response	positive regulation of T cell mediated immunity	66.19171098	0.022456127
brown4	Immune Response	positive regulation of interleukin-8 production	9.225069798	0.001294068
brown4	Immune Response	positive regulation of interleukin-6 production	5.968298136	0.005755718
brown4	Immune Response	positive regulation of interleukin-1 beta production	7.353841077	0.009527704
brown4	Immune Response	complement receptor mediated signaling pathway	29.74169019	0.00296449
brown4	Immune Response	Fc receptor signaling pathway	44.13193433	0.029829915
brown4	Immune Response	interleukin-1-mediated signaling pathway	14.08997605	0.0107768
brown4	Immune Response	acute inflammatory response to antigenic stimulus	26.50111168	0.044412583
brown4	Immune Response	response to interleukin-1	8.629940234	0.025555805
brown4	Immune Response	regulation of inflammatory response	4.483569915	0.03319
brown4	Immune Response	neutrophil chemotaxis	5.690188925	0.018359494
brown4	Immune Response	cellular response to virus	5.942385416	0.016451236
brown4	Lipid Metabolism	cellular response to lipopolysaccharide	3.378323521	0.035509192
brown4	Lipid Metabolism	low-density lipoprotein particle binding	17.84204547	0.007117397
brown4	Lipid Metabolism	lipopeptide binding	33.44917539	0.002437464
brown4	Lipid Metabolism	leukotriene-B4 20-monooxygenase activity	133.4126161	0.00033476
brown4	Lipid Metabolism	fatty acid omega-oxidation	66.81173708	0.000828673
brown4	Lipid Metabolism	positive regulation of 1-phosphatidylinositol-3-kinase activity	132.1830617	0.015026821
brown4	Lipid Metabolism	negative regulation of icosanoid secretion	Inf	0.007541584
brown4	Lipid Metabolism	positive regulation of icosanoid secretion	132.1830617	0.015026821
brown4	Lipid Metabolism	intermediate-density lipoprotein particle remodeling	Inf	0.007541584
brown4	Lipid Metabolism	positive regulation of progesterone biosynthetic process	Inf	0.007541584
brown4	Lipid Metabolism	arachidonic acid metabolic process	8.104723447	0.028520327
brown4	Lipid Metabolism	negative regulation of lipid metabolic process	44.13193433	0.029829915
brown4	Lipid Metabolism	negative regulation of triglyceride catabolic process	33.14373514	0.037148598
brown4	Lipid Metabolism	negative regulation of triglyceride catabolic process	33.14373514	0.037148598
brown4	Lipid Metabolism	regulation of phosphatidylinositol 3-kinase activity	26.50111168	0.044412583
brown4	Lipid Metabolism	sequestering of triglyceride	44.13193433	0.029829915
brown4	Lipid Metabolism	glycolipid binding	26.50111168	0.044412583
brown4	Metal Binding and Homeostasis	iron import into cell	66.19171098	0.022456127
brown4	Metal Binding and Homeostasis	ferric-chelate reductase (NADPH) activity	66.19171098	0.022456127
brown4	Metal Binding and Homeostasis	negative regulation of metallopeptidase activity	66.19171098	0.022456127
brown4	Proteostasis	neuropeptide processing	Inf	0.007541584
brown4	Proteostasis	Golgi apparatus	1.928692344	0.014307166
brown4	Proteostasis	Golgi membrane	2.066925552	0.040071718
brown4	Proteostasis	protein retention in Golgi apparatus	33.14373514	0.037148598
brown4	Proteostasis	protein maturation	8.104723447	0.028520327
brown4	Proteostasis	positive regulation of ER to Golgi vesicle-mediated transport	44.13193433	0.029829915
brown4	Structural Stabilization	negative regulation of gap junction assembly	132.1830617	0.015026821
brown4	Structural Stabilization	neurofilament cytoskeleton	132.1830617	0.015026821
brown4	Structural Stabilization	hyaluronan biosynthetic process	26.50111168	0.044412583
brown4	Structural Stabilization	microtubule minus-end	26.50111168	0.044412583
brown4	Synapse	regulation of synaptic membrane adhesion	44.13193433	0.029829915
brown4	Synapse	neurotransmitter catabolic process	38.22705988	0.001959602
brown4	Synapse	positive regulation of inhibitory postsynaptic potential	26.50111168	0.044412583
brown4	Synapse	exocytic insertion of neurotransmitter receptor to postsynaptic membrane	44.13193433	0.029829915
brown4	Synapse	neuropeptide signaling pathway	3.913911466	0.046037098
brown4	Synapse	gamma-aminobutyric acid metabolic process	66.19171098	0.022456127
brown4	Synapse	gamma-aminobutyric acid biosynthetic process	26.50111168	0.044412583
brown4	Synapse	gamma-aminobutyric acid catabolic process	132.1830617	0.015026821
brown4	Synapse	regulation of axon guidance	33.14373514	0.037148598
brown4	Synapse	positive regulation of NMDA glutamate receptor activity	26.50111168	0.044412583
brown4	Synapse	biogenic amine metabolic process	66.19171098	0.022456127
brown4	Synapse	neuron projection regeneration	33.14373514	0.037148598
brown4	Synapse	postsynaptic specialization, intracellular component	44.13193433	0.029829915
brown4	Synapse	presynapse organization	Inf	0.007541584
brown4	Tau Homeostasis	regulation of tau-protein kinase activity	132.1830617	0.015026821
brown4	Tau Homeostasis	negative regulation of tau-protein kinase activity	66.19171098	0.022456127
brown4	Tau Homeostasis	negative regulation of neurofibrillary tangle assembly	Inf	0.007541584
brown4	Vasculature	arterial endothelial cell differentiation	44.13193433	0.029829915
brown4	Vasculature	negative regulation of vasoconstriction	33.14373514	0.037148598
brown4	Vasculature	positive regulation of angiogenesis	4.167219091	0.018592545
brown4	Vasculature	vascular associated smooth muscle cell migration	66.19171098	0.022456127
brown4	Vasculature	positive regulation of vascular endothelial growth factor production	9.908720328	0.02003702
brown4	Vasculature	vascular endothelial growth factor production	26.50111168	0.044412583
brown4	Vasculature	positive regulation of vascular endothelial growth factor receptor signaling pathway	20.59052437	0.005549258
