## Supplemental Table S11 for "Neuro-Metabolic and Vascular Dysfunction as an Early Diagnostic for Alzheimer’s Disease and Related Dementias"

	Biodomain	ONTOLOGY	ID	Description	setSize	enrichmentScore	NES	pvalue	p.adjust	qvalue	rank	leading_edge	core_enrichment	Subdomain	abbr	label	color	model
1	Endolysosome	CC	GO:0005764	lysosome	10	0.484575283240343	1.10462029095817	0.342891278375149	0.590576971529353	0.558008778560157	23	tags=40%, list=24%, signal=34%	SDCBP/IL1B/SRGN/GNAQ	lysosome	En	Endolysosome [En]	#3466cc	MCI_Male
2	Endolysosome	CC	GO:0005764	lysosome	10	0.484575283240343	1.10462029095817	0.342891278375149	0.590576971529353	0.558008778560157	23	tags=40%, list=24%, signal=34%	SDCBP/IL1B/SRGN/GNAQ	lysosome	En	Endolysosome [En]	#3466cc	MCI_Male
3	Metal Binding and Homeostasis	MF	GO:0046872	metal ion binding	24	0.245258705586802	0.655007609369579	0.915742793791574	0.938156078954305	0.886420150044844	40	tags=50%, list=41%, signal=39%	LIMK2/CYP4F3/ZNF652/AOC2/GNAQ/CLEC4E/BCL6/ABAT/FGD4/TIMP2/RNASEL/STEAP4	metal ion binding	MB	Metal Binding & Homeostasis [MB]	#4b0d20	MCI_Male
4	Cell Cycle	BP	GO:0051726	regulation of cell cycle	10	0.727744651441182	1.65894038846281	0.00502469446437976	0.206362173203038	0.19498204258092	26	tags=70%, list=27%, signal=57%	SDCBP/AHCTF1/IL1B/CEP63/EVI2B/MAPK14/BCL6	Cell Cycle	CC	Cell Cycle [CC]	#18857f	MCI_Male
5	Cell Cycle	BP	GO:0007049	cell cycle	12	0.686898719852663	1.61584046633316	0.0097415365058963	0.285427019622761	0.269686747479024	32	tags=75%, list=33%, signal=57%	SDCBP/LIMK2/AHCTF1/IL1B/CEP63/EVI2B/MAPK14/BCL6/NDEL1	Cell Cycle	CC	Cell Cycle [CC]	#18857f	MCI_Male
6	Synapse	MF	GO:0005102	signaling receptor binding	13	0.709592137476199	1.70766333558382	0.00285054323760298	0.167041833723535	0.157830078208334	28	tags=69%, list=29%, signal=57%	ADM/SDCBP/PROK2/FPR2/IL1B/IL1R1/DAZAP2/GNAQ/GRB10	Synapse	Sy	Synapse [Sy]	#329a33	MCI_Male
7	Synapse	CC	GO:0045202	synapse	11	0.481420801655034	1.11792627374931	0.348809523809524	0.590576971529353	0.558008778560157	36	tags=45%, list=37%, signal=32%	SDCBP/GNAQ/MAPK14/NDEL1/PPM1H	Synapse	Sy	Synapse [Sy]	#329a33	MCI_Male
8	Structural Stabilization	CC	GO:0005856	cytoskeleton	14	0.445899848520381	1.08013339829546	0.370023419203747	0.59548205288037	0.562643362340712	57	tags=86%, list=59%, signal=41%	SDCBP/LIMK2/CEP63/MAPK14/FGD4/NDEL1/CIR1/KAZN/ALPK1/SVIL/PIK3R5/CXCR2	Structural Stabilization	SS	Structural Stabilization [SS]	#ff9a9a	MCI_Male
9	Structural Stabilization	CC	GO:0015630	microtubule cytoskeleton	10	0.441320698359308	1.00601870357001	0.4778972520908	0.69499664889122	0.656670086791417	57	tags=90%, list=59%, signal=41%	LIMK2/CEP63/MAPK14/NDEL1/CIR1/ALPK1/SVIL/PIK3R5/CXCR2	microtubule polymerization or depolymerization	SS	Structural Stabilization [SS]	#ff9a9a	MCI_Male
10	Structural Stabilization	CC	GO:0030054	cell junction	14	0.358349599515358	0.868054501446305	0.695550351288056	0.831821440520002	0.785949483947406	36	tags=36%, list=37%, signal=26%	SDCBP/GNAQ/MAPK14/NDEL1/PPM1H	Structural Stabilization	SS	Structural Stabilization [SS]	#ff9a9a	MCI_Male
11	Proteostasis	CC	GO:0005783	endoplasmic reticulum	13	0.529405456417255	1.27403650609374	0.151586368977673	0.467736041390187	0.441942083296638	27	tags=46%, list=28%, signal=38%	LIPC/SDCBP/CYP4F3/TMCC3/IFNGR2/MOSPD2	endoplasmic reticulum	Pr	Proteostasis [Pr]	#c8b269	MCI_Male
12	Proteostasis	CC	GO:0005789	endoplasmic reticulum membrane	10	0.557451508592446	1.27074629869441	0.162485065710872	0.467736041390187	0.441942083296638	27	tags=50%, list=28%, signal=40%	SDCBP/CYP4F3/TMCC3/IFNGR2/MOSPD2	endoplasmic reticulum	Pr	Proteostasis [Pr]	#c8b269	MCI_Male
13	Proteostasis	CC	GO:0098827	endoplasmic reticulum subcompartment	10	0.557451508592446	1.27074629869441	0.162485065710872	0.467736041390187	0.441942083296638	27	tags=50%, list=28%, signal=40%	SDCBP/CYP4F3/TMCC3/IFNGR2/MOSPD2	endoplasmic reticulum	Pr	Proteostasis [Pr]	#c8b269	MCI_Male
14	Proteostasis	CC	GO:0005794	Golgi apparatus	20	0.272374042187873	0.708266988257055	0.885135135135135	0.938156078954305	0.886420150044844	42	tags=45%, list=43%, signal=32%	LIMK2/SRGN/IFNGR2/GNAQ/BCL6/FGD4/MANSC1/STEAP4/TLR8	Golgi organization	Pr	Proteostasis [Pr]	#c8b269	MCI_Male
15	Apoptosis	BP	GO:0042981	regulation of apoptotic process	13	0.553604390700457	1.33227225963887	0.105757931844888	0.467736041390187	0.441942083296638	26	tags=46%, list=27%, signal=39%	ADM/FCAR/PROK2/IL1B/EVI2B/BCL6	Apoptosis	Ap	Apoptosis [Ap]	#673399	MCI_Male
16	Apoptosis	BP	GO:0043067	regulation of programmed cell death	13	0.553604390700457	1.33227225963887	0.105757931844888	0.467736041390187	0.441942083296638	26	tags=46%, list=27%, signal=39%	ADM/FCAR/PROK2/IL1B/EVI2B/BCL6	Apoptosis	Ap	Apoptosis [Ap]	#673399	MCI_Male
17	Apoptosis	BP	GO:0006915	apoptotic process	19	0.491546947956455	1.26986723207722	0.148190045248869	0.467736041390187	0.441942083296638	26	tags=42%, list=27%, signal=38%	ADM/FCAR/PROK2/IL1B/SRGN/EVI2B/MAPK14/BCL6	Apoptosis	Ap	Apoptosis [Ap]	#673399	MCI_Male
18	Apoptosis	BP	GO:0012501	programmed cell death	19	0.491546947956455	1.26986723207722	0.148190045248869	0.467736041390187	0.441942083296638	26	tags=42%, list=27%, signal=38%	ADM/FCAR/PROK2/IL1B/SRGN/EVI2B/MAPK14/BCL6	Apoptosis	Ap	Apoptosis [Ap]	#673399	MCI_Male
19	Apoptosis	BP	GO:0043065	positive regulation of apoptotic process	10	0.481086936995369	1.09666838301454	0.353643966547192	0.590576971529353	0.558008778560157	6	tags=20%, list=6%, signal=21%	ADM/FCAR	Apoptosis	Ap	Apoptosis [Ap]	#673399	MCI_Male
20	Apoptosis	BP	GO:0043068	positive regulation of programmed cell death	10	0.481086936995369	1.09666838301454	0.353643966547192	0.590576971529353	0.558008778560157	6	tags=20%, list=6%, signal=21%	ADM/FCAR	Apoptosis	Ap	Apoptosis [Ap]	#673399	MCI_Male
21	Immune Response	BP	GO:0002376	immune system process	30	0.507765241669139	1.39401977602938	0.0635775862068965	0.437574671445639	0.413444004275923	27	tags=43%, list=28%, signal=45%	ADM/FCAR/FPR2/IL1B/NFIL3/IL1R1/CEP63/IFNGR2/EVI2B/MAPK14/CLEC4E/BCL6/MOSPD2	Immune Response	IR	Immune Response [IR]	#9ccdcc	MCI_Male
22	Immune Response	BP	GO:0006955	immune response	26	0.50001578745981	1.34669778480774	0.0901098901098901	0.464598414339883	0.438977485077741	26	tags=42%, list=27%, signal=42%	ADM/FCAR/FPR2/IL1B/NFIL3/IL1R1/CEP63/IFNGR2/MAPK14/CLEC4E/BCL6	Immune Response	IR	Immune Response [IR]	#9ccdcc	MCI_Male
23	Immune Response	BP	GO:0006954	inflammatory response	18	0.508289101995242	1.30627213751343	0.124716553287982	0.467736041390187	0.441942083296638	26	tags=44%, list=27%, signal=40%	ADM/PROK2/FPR2/IL1B/IL1R1/IFNGR2/MAPK14/BCL6	Immune Response	IR	Immune Response [IR]	#9ccdcc	MCI_Male
24	Immune Response	BP	GO:0045321	leukocyte activation	11	0.545682067047153	1.26714989831904	0.160714285714286	0.467736041390187	0.441942083296638	26	tags=55%, list=27%, signal=45%	FCAR/IL1B/NFIL3/IFNGR2/CLEC4E/BCL6	Immune Response	IR	Immune Response [IR]	#9ccdcc	MCI_Male
25	Immune Response	BP	GO:0098542	defense response to other organism	19	0.451302606563281	1.16589960370686	0.256787330316742	0.550267288738382	0.519922029596532	42	tags=58%, list=43%, signal=41%	ADM/FCAR/FPR2/IL1B/CEP63/IFNGR2/CLEC4E/MNDA/RNASEL/FFAR2/TLR8	Immune Response	IR	Immune Response [IR]	#9ccdcc	MCI_Male
26	Immune Response	BP	GO:0001816	cytokine production	13	0.456620134652691	1.09887556675739	0.357226792009401	0.590576971529353	0.558008778560157	26	tags=46%, list=27%, signal=39%	IL1B/IL1R1/SRGN/MAPK14/CLEC4E/BCL6	cytokine production	IR	Immune Response [IR]	#9ccdcc	MCI_Male
27	Immune Response	BP	GO:0001817	regulation of cytokine production	13	0.456620134652691	1.09887556675739	0.357226792009401	0.590576971529353	0.558008778560157	26	tags=46%, list=27%, signal=39%	IL1B/IL1R1/SRGN/MAPK14/CLEC4E/BCL6	cytokine production	IR	Immune Response [IR]	#9ccdcc	MCI_Male
28	Immune Response	BP	GO:0045087	innate immune response	15	0.394349280916886	0.973938184691793	0.535714285714286	0.743906567366283	0.702882799415601	42	tags=53%, list=43%, signal=36%	FCAR/FPR2/CEP63/IFNGR2/CLEC4E/MNDA/FFAR2/TLR8	Immune Response	IR	Immune Response [IR]	#9ccdcc	MCI_Male
29	Immune Response	BP	GO:0002764	immune response-regulating signaling pathway	12	0.397547752951315	0.935179711291849	0.59378733572282	0.792607355442177	0.748897914428929	55	tags=83%, list=57%, signal=41%	FCAR/FPR2/CLEC4E/MNDA/FFAR2/TLR8/FCGR2A/TLR1/ALPK1/BMX	Immune Response	IR	Immune Response [IR]	#9ccdcc	MCI_Male
30	Immune Response	BP	GO:0001819	positive regulation of cytokine production	11	0.39080875548899	0.9075124595166	0.605952380952381	0.792607355442177	0.748897914428929	51	tags=73%, list=53%, signal=39%	IL1B/IL1R1/MAPK14/CLEC4E/FFAR2/TLR8/FCGR2A/TLR1	cytokine production	IR	Immune Response [IR]	#9ccdcc	MCI_Male
31	Immune Response	BP	GO:0031349	positive regulation of defense response	10	0.401624895910404	0.915529587910398	0.621266427718041	0.809026948095048	0.764412025683484	52	tags=80%, list=54%, signal=41%	FPR2/IL1B/CLEC4E/MNDA/FFAR2/TLR8/TLR1/ALPK1	behavioral defense response	IR	Immune Response [IR]	#9ccdcc	MCI_Male
32	Immune Response	BP	GO:0002253	activation of immune response	12	0.373036517854242	0.877520198462722	0.66547192353644	0.831821440520002	0.785949483947406	55	tags=75%, list=57%, signal=37%	FPR2/IL1B/CLEC4E/MNDA/FFAR2/TLR8/TLR1/ALPK1/BMX	adaptive immune response	IR	Immune Response [IR]	#9ccdcc	MCI_Male
33	Immune Response	BP	GO:0002768	immune response-regulating cell surface receptor signaling pathway	10	0.376266695312785	0.857723950910081	0.690561529271207	0.831821440520002	0.785949483947406	55	tags=80%, list=57%, signal=39%	FCAR/FPR2/CLEC4E/MNDA/FFAR2/FCGR2A/TLR1/BMX	Immune Response	IR	Immune Response [IR]	#9ccdcc	MCI_Male
34	Immune Response	BP	GO:0002757	immune response-activating signaling pathway	10	0.361912327653139	0.82500225352038	0.73715651135006	0.860505409663616	0.81305163550038	55	tags=80%, list=57%, signal=39%	FPR2/CLEC4E/MNDA/FFAR2/TLR8/TLR1/ALPK1/BMX	Immune Response	IR	Immune Response [IR]	#9ccdcc	MCI_Male
35	Endolysosome	CC	GO:0005764	lysosome	10	-0.195402298850575	-0.458348647425733	0.997975708502024	0.997975708502024	0.997975708502024	81	tags=80%, list=84%, signal=15%	MNDA/VPS39/CXCR2/SRGN/RAB39A/TLR8/GNAQ/IL1B	lysosome	En	Endolysosome [En]	#3466cc	MCI_Female
36	Endolysosome	CC	GO:0005764	lysosome	10	-0.195402298850575	-0.458348647425733	0.997975708502024	0.997975708502024	0.997975708502024	81	tags=80%, list=84%, signal=15%	MNDA/VPS39/CXCR2/SRGN/RAB39A/TLR8/GNAQ/IL1B	lysosome	En	Endolysosome [En]	#3466cc	MCI_Female
37	Metal Binding and Homeostasis	MF	GO:0046872	metal ion binding	24	0.446354451152453	1.25139326530047	0.168498168498169	0.831347179661787	0.831347179661787	14	tags=29%, list=14%, signal=33%	MME/CYP4F3/LIMK2/BCL6/DPYD/TIMP2/FGD4	metal ion binding	MB	Metal Binding & Homeostasis [MB]	#4b0d20	MCI_Female
38	Cell Cycle	BP	GO:0051726	regulation of cell cycle	10	-0.328672924081363	-0.770957102778785	0.783400809716599	0.9469941822883	0.9469941822883	24	tags=50%, list=25%, signal=42%	CDK19/AHCTF1/EVI2B/IL1B/CEP63	Cell Cycle	CC	Cell Cycle [CC]	#18857f	MCI_Female
39	Cell Cycle	BP	GO:0007049	cell cycle	12	0.302170403763977	0.712499100000173	0.850746268656716	0.95830257029498	0.95830257029498	21	tags=33%, list=22%, signal=30%	LIMK2/BCL6/SVIL/MAPK14	Cell Cycle	CC	Cell Cycle [CC]	#18857f	MCI_Female
40	Synapse	CC	GO:0045202	synapse	11	0.389501223950575	0.888900165088364	0.627376425855513	0.9469941822883	0.9469941822883	1	tags=9%, list=1%, signal=10%	MME	Synapse	Sy	Synapse [Sy]	#329a33	MCI_Female
41	Synapse	MF	GO:0005102	signaling receptor binding	13	0.321397273258736	0.771512079450617	0.776119402985075	0.9469941822883	0.9469941822883	2	tags=8%, list=2%, signal=9%	IL1R1	Synapse	Sy	Synapse [Sy]	#329a33	MCI_Female
42	Structural Stabilization	CC	GO:0015630	microtubule cytoskeleton	10	0.403979808216222	0.897677022402086	0.625984251968504	0.9469941822883	0.9469941822883	21	tags=40%, list=22%, signal=35%	PIK3R5/LIMK2/SVIL/MAPK14	microtubule polymerization or depolymerization	SS	Structural Stabilization [SS]	#ff9a9a	MCI_Female
43	Structural Stabilization	CC	GO:0005856	cytoskeleton	14	0.369548616648473	0.896591425667257	0.613382899628253	0.9469941822883	0.9469941822883	21	tags=36%, list=22%, signal=33%	PIK3R5/LIMK2/FGD4/SVIL/MAPK14	Structural Stabilization	SS	Structural Stabilization [SS]	#ff9a9a	MCI_Female
44	Structural Stabilization	CC	GO:0030054	cell junction	14	0.333133938165343	0.80824286467816	0.74907063197026	0.9469941822883	0.9469941822883	1	tags=7%, list=1%, signal=8%	MME	Structural Stabilization	SS	Structural Stabilization [SS]	#ff9a9a	MCI_Female
45	Proteostasis	CC	GO:0005794	Golgi apparatus	20	0.540871312053183	1.44250147163264	0.0451263537906137	0.831347179661787	0.831347179661787	28	tags=45%, list=29%, signal=40%	MME/LIMK2/BCL6/IFNGR2/FGD4/TBC1D14/TLR1/SORL1/STEAP4	Golgi organization	Pr	Proteostasis [Pr]	#c8b269	MCI_Female
46	Proteostasis	CC	GO:0005789	endoplasmic reticulum membrane	10	0.542305755694087	1.2050488814095	0.242125984251968	0.831347179661787	0.831347179661787	13	tags=30%, list=13%, signal=29%	CYP4F3/MOSPD2/IFNGR2	endoplasmic reticulum	Pr	Proteostasis [Pr]	#c8b269	MCI_Female
47	Proteostasis	CC	GO:0098827	endoplasmic reticulum subcompartment	10	0.542305755694087	1.2050488814095	0.242125984251968	0.831347179661787	0.831347179661787	13	tags=30%, list=13%, signal=29%	CYP4F3/MOSPD2/IFNGR2	endoplasmic reticulum	Pr	Proteostasis [Pr]	#c8b269	MCI_Female
48	Proteostasis	CC	GO:0005783	endoplasmic reticulum	13	0.377122845520804	0.905280955889942	0.58955223880597	0.9469941822883	0.9469941822883	13	tags=23%, list=13%, signal=23%	CYP4F3/MOSPD2/IFNGR2	endoplasmic reticulum	Pr	Proteostasis [Pr]	#c8b269	MCI_Female
49	Apoptosis	BP	GO:0042981	regulation of apoptotic process	13	-0.545188505923614	-1.35790172152143	0.13519313304721	0.831347179661787	0.831347179661787	24	tags=54%, list=25%, signal=47%	CDK19/EVI2B/CASP4/TLR6/IL1B/FCAR/G0S2	Apoptosis	Ap	Apoptosis [Ap]	#673399	MCI_Female
50	Apoptosis	BP	GO:0043067	regulation of programmed cell death	13	-0.545188505923614	-1.35790172152143	0.13519313304721	0.831347179661787	0.831347179661787	24	tags=54%, list=25%, signal=47%	CDK19/EVI2B/CASP4/TLR6/IL1B/FCAR/G0S2	Apoptosis	Ap	Apoptosis [Ap]	#673399	MCI_Female
51	Apoptosis	BP	GO:0043065	positive regulation of apoptotic process	10	-0.548412091583618	-1.28639193032979	0.186234817813765	0.831347179661787	0.831347179661787	24	tags=50%, list=25%, signal=42%	CDK19/CASP4/TLR6/FCAR/G0S2	Apoptosis	Ap	Apoptosis [Ap]	#673399	MCI_Female
52	Apoptosis	BP	GO:0043068	positive regulation of programmed cell death	10	-0.548412091583618	-1.28639193032979	0.186234817813765	0.831347179661787	0.831347179661787	24	tags=50%, list=25%, signal=42%	CDK19/CASP4/TLR6/FCAR/G0S2	Apoptosis	Ap	Apoptosis [Ap]	#673399	MCI_Female
53	Apoptosis	BP	GO:0006915	apoptotic process	19	-0.465415641326253	-1.25809030320207	0.181425485961123	0.831347179661787	0.831347179661787	24	tags=42%, list=25%, signal=39%	CDK19/EVI2B/CASP4/TLR6/IL1B/FCAR/BMX/G0S2	Apoptosis	Ap	Apoptosis [Ap]	#673399	MCI_Female
54	Apoptosis	BP	GO:0012501	programmed cell death	19	-0.465415641326253	-1.25809030320207	0.181425485961123	0.831347179661787	0.831347179661787	24	tags=42%, list=25%, signal=39%	CDK19/EVI2B/CASP4/TLR6/IL1B/FCAR/BMX/G0S2	Apoptosis	Ap	Apoptosis [Ap]	#673399	MCI_Female
55	Immune Response	BP	GO:0002253	activation of immune response	12	-0.532619586792042	-1.29787923987863	0.190578158458244	0.831347179661787	0.831347179661787	20	tags=42%, list=21%, signal=38%	CLEC4E/TLR6/IL1B/ALPK1/BMX	adaptive immune response	IR	Immune Response [IR]	#9ccdcc	MCI_Female
56	Immune Response	BP	GO:0002764	immune response-regulating signaling pathway	12	-0.529053465575724	-1.28918937039518	0.194860813704497	0.831347179661787	0.831347179661787	20	tags=50%, list=21%, signal=45%	FCGR2A/CLEC4E/TLR6/ALPK1/FCAR/BMX	Immune Response	IR	Immune Response [IR]	#9ccdcc	MCI_Female
57	Immune Response	BP	GO:0031349	positive regulation of defense response	10	-0.547022766796497	-1.28313303756978	0.186234817813765	0.831347179661787	0.831347179661787	20	tags=50%, list=21%, signal=44%	CLEC4E/CASP4/TLR6/IL1B/ALPK1	behavioral defense response	IR	Immune Response [IR]	#9ccdcc	MCI_Female
58	Immune Response	BP	GO:0045087	innate immune response	15	-0.4783628933692	-1.22709719422491	0.205240174672489	0.831347179661787	0.831347179661787	20	tags=53%, list=21%, signal=50%	TAC1/IL10RB/CLEC4E/CASP4/TLR6/ALPK1/FCAR/CEP63	Immune Response	IR	Immune Response [IR]	#9ccdcc	MCI_Female
59	Immune Response	BP	GO:0098542	defense response to other organism	19	-0.445374950776399	-1.20391722389086	0.235421166306695	0.831347179661787	0.831347179661787	20	tags=53%, list=21%, signal=52%	ADM/TAC1/IL10RB/CLEC4E/CASP4/TLR6/IL1B/ALPK1/FCAR/CEP63	Immune Response	IR	Immune Response [IR]	#9ccdcc	MCI_Female
60	Immune Response	BP	GO:0002757	immune response-activating signaling pathway	10	-0.496798909067708	-1.16532461159985	0.261133603238866	0.831347179661787	0.831347179661787	20	tags=40%, list=21%, signal=35%	CLEC4E/TLR6/ALPK1/BMX	Immune Response	IR	Immune Response [IR]	#9ccdcc	MCI_Female
61	Immune Response	BP	GO:0006954	inflammatory response	18	0.448408075922216	1.15215218649269	0.275142314990512	0.831347179661787	0.831347179661787	23	tags=39%, list=24%, signal=36%	IL1R1/BCL6/IFNGR2/C5AR1/MAPK14/PROK2/TLR1	Immune Response	IR	Immune Response [IR]	#9ccdcc	MCI_Female
62	Immune Response	BP	GO:0002768	immune response-regulating cell surface receptor signaling pathway	10	-0.489330900792443	-1.14780715396467	0.279352226720648	0.831347179661787	0.831347179661787	25	tags=50%, list=26%, signal=41%	FCGR2A/CLEC4E/TLR6/FCAR/BMX	Immune Response	IR	Immune Response [IR]	#9ccdcc	MCI_Female
63	Immune Response	BP	GO:0001816	cytokine production	13	0.468008742803874	1.12345196553988	0.345149253731343	0.852908746085653	0.852908746085652	27	tags=46%, list=28%, signal=38%	IL1R1/BCL6/C5AR1/MAPK14/TLR1/SORL1	cytokine production	IR	Immune Response [IR]	#9ccdcc	MCI_Female
64	Immune Response	BP	GO:0001817	regulation of cytokine production	13	0.468008742803874	1.12345196553988	0.345149253731343	0.852908746085653	0.852908746085652	27	tags=46%, list=28%, signal=38%	IL1R1/BCL6/C5AR1/MAPK14/TLR1/SORL1	cytokine production	IR	Immune Response [IR]	#9ccdcc	MCI_Female
65	Immune Response	BP	GO:0001819	positive regulation of cytokine production	11	0.419634486487465	0.957668786075013	0.536121673003802	0.944493508787424	0.944493508787424	27	tags=45%, list=28%, signal=37%	IL1R1/C5AR1/MAPK14/TLR1/SORL1	cytokine production	IR	Immune Response [IR]	#9ccdcc	MCI_Female
66	Immune Response	BP	GO:0006955	immune response	26	-0.324580850626256	-0.93265585533022	0.543820224719101	0.944493508787424	0.944493508787424	20	tags=35%, list=21%, signal=38%	CLEC4E/CASP4/TLR6/NFIL3/IL1B/ALPK1/FCAR/CEP63/BMX	Immune Response	IR	Immune Response [IR]	#9ccdcc	MCI_Female
67	Immune Response	BP	GO:0045321	leukocyte activation	11	-0.355092748953502	-0.841792834483356	0.682773109243697	0.9469941822883	0.9469941822883	20	tags=45%, list=21%, signal=41%	CLEC4E/TLR6/NFIL3/IL1B/FCAR	Immune Response	IR	Immune Response [IR]	#9ccdcc	MCI_Female
68	Immune Response	BP	GO:0002376	immune system process	30	-0.278372149005982	-0.824323515726462	0.742222222222222	0.9469941822883	0.9469941822883	21	tags=33%, list=22%, signal=38%	EVI2B/CLEC4E/CASP4/TLR6/NFIL3/IL1B/ALPK1/FCAR/CEP63/BMX	Immune Response	IR	Immune Response [IR]	#9ccdcc	MCI_Female
69	Endolysosome	CC	GO:0005764	lysosome	10	0.360950464109972	0.893137845781159	0.602663706992231	0.906859211898685	0.906859211898685	47	tags=60%, list=48%, signal=34%	SDCBP/TLR8/VPS39/STX3/SRGN/IL1B	lysosome	En	Endolysosome [En]	#3466cc	AD_Male
70	Endolysosome	CC	GO:0005764	lysosome	10	0.360950464109972	0.893137845781159	0.602663706992231	0.906859211898685	0.906859211898685	47	tags=60%, list=48%, signal=34%	SDCBP/TLR8/VPS39/STX3/SRGN/IL1B	lysosome	En	Endolysosome [En]	#3466cc	AD_Male
71	Metal Binding and Homeostasis	MF	GO:0046872	metal ion binding	24	0.271863682530787	0.777388249959862	0.78498985801217	0.91921568627451	0.91921568627451	44	tags=46%, list=45%, signal=33%	BMX/CYP4F3/BCL6/STEAP4/RNASEL/CLEC4E/MKNK1/FGD4/CYP4F2/LIMK2/AOC2	metal ion binding	MB	Metal Binding & Homeostasis [MB]	#4b0d20	AD_Male
72	Cell Cycle	BP	GO:0007049	cell cycle	12	0.448520651904517	1.15374982555827	0.297849462365591	0.906859211898685	0.906859211898685	48	tags=75%, list=49%, signal=43%	BCL6/SDCBP/AHCTF1/SVIL/MAPK14/EVI2B/LIMK2/IL1B/CEP63	Cell Cycle	CC	Cell Cycle [CC]	#18857f	AD_Male
73	Cell Cycle	BP	GO:0051726	regulation of cell cycle	10	0.46550669773403	1.15185237463555	0.283018867924528	0.906859211898685	0.906859211898685	48	tags=80%, list=49%, signal=45%	BCL6/SDCBP/AHCTF1/SVIL/MAPK14/EVI2B/IL1B/CEP63	Cell Cycle	CC	Cell Cycle [CC]	#18857f	AD_Male
74	Synapse	MF	GO:0005102	signaling receptor binding	13	0.487460095466836	1.2736856675682	0.170600858369099	0.906859211898685	0.906859211898685	28	tags=54%, list=29%, signal=44%	FPR2/SDCBP/GRB10/ADM/PROK2/IL1R1/TLR1	Synapse	Sy	Synapse [Sy]	#329a33	AD_Male
75	Synapse	CC	GO:0045202	synapse	11	0.398416324088469	1.00294378528436	0.478021978021978	0.906859211898685	0.906859211898685	10	tags=18%, list=10%, signal=18%	PPM1H/SDCBP	Synapse	Sy	Synapse [Sy]	#329a33	AD_Male
76	Structural Stabilization	CC	GO:0030054	cell junction	14	0.407387306463651	1.0835367366701	0.367584745762712	0.906859211898685	0.906859211898685	46	tags=50%, list=47%, signal=31%	PPM1H/SDCBP/KAZN/SVIL/STX3/MAPK14/RTN3	Structural Stabilization	SS	Structural Stabilization [SS]	#ff9a9a	AD_Male
77	Structural Stabilization	CC	GO:0015630	microtubule cytoskeleton	10	-0.264367816091954	-0.884473554027393	0.633663366336634	0.906859211898685	0.906859211898685	75	tags=100%, list=77%, signal=25%	ALPK1/MAPK14/LIMK2/CEP63/CIR1/CXCR2/NDEL1/PIK3R5/CEP76	microtubule polymerization or depolymerization	SS	Structural Stabilization [SS]	#ff9a9a	AD_Male
78	Structural Stabilization	CC	GO:0005856	cytoskeleton	14	0.316682395893478	0.842286945034955	0.698093220338983	0.906859211898685	0.906859211898685	48	tags=57%, list=49%, signal=34%	SDCBP/KAZN/SVIL/ALPK1/FGD4/MAPK14/LIMK2/CEP63	Structural Stabilization	SS	Structural Stabilization [SS]	#ff9a9a	AD_Male
79	Proteostasis	CC	GO:0005789	endoplasmic reticulum membrane	10	0.40154555104175	0.993586555775061	0.471698113207547	0.906859211898685	0.906859211898685	51	tags=80%, list=53%, signal=42%	CYP4F3/SDCBP/TLR8/IFNGR2/TMCC3/CYP4F2/RTN3/MOSPD2	endoplasmic reticulum	Pr	Proteostasis [Pr]	#c8b269	AD_Male
80	Proteostasis	CC	GO:0098827	endoplasmic reticulum subcompartment	10	0.40154555104175	0.993586555775061	0.471698113207547	0.906859211898685	0.906859211898685	51	tags=80%, list=53%, signal=42%	CYP4F3/SDCBP/TLR8/IFNGR2/TMCC3/CYP4F2/RTN3/MOSPD2	endoplasmic reticulum	Pr	Proteostasis [Pr]	#c8b269	AD_Male
81	Proteostasis	CC	GO:0005783	endoplasmic reticulum	13	0.345772384565108	0.903469503569692	0.622317596566524	0.906859211898685	0.906859211898685	51	tags=69%, list=53%, signal=38%	CYP4F3/SDCBP/TLR8/IFNGR2/TMCC3/CYP4F2/P2RY13/RTN3/MOSPD2	endoplasmic reticulum	Pr	Proteostasis [Pr]	#c8b269	AD_Male
82	Proteostasis	CC	GO:0005794	Golgi apparatus	20	0.307061760162571	0.863231212912661	0.673448626653103	0.906859211898685	0.906859211898685	61	tags=75%, list=63%, signal=35%	TPST1/BCL6/TLR8/STEAP4/TLR1/IFNGR2/FGD4/SRGN/LIMK2/RTN3/MANSC1/DENND5A/TLR6/SORL1/TBC1D14	Golgi organization	Pr	Proteostasis [Pr]	#c8b269	AD_Male
83	Apoptosis	BP	GO:0043065	positive regulation of apoptotic process	10	0.521959167343569	1.29153868095576	0.160932297447281	0.906859211898685	0.906859211898685	13	tags=30%, list=13%, signal=29%	FCAR/BCL6/ADM	Apoptosis	Ap	Apoptosis [Ap]	#673399	AD_Male
84	Apoptosis	BP	GO:0043068	positive regulation of programmed cell death	10	0.521959167343569	1.29153868095576	0.160932297447281	0.906859211898685	0.906859211898685	13	tags=30%, list=13%, signal=29%	FCAR/BCL6/ADM	Apoptosis	Ap	Apoptosis [Ap]	#673399	AD_Male
85	Apoptosis	BP	GO:0042981	regulation of apoptotic process	13	0.379396804178364	0.991326831256562	0.483905579399142	0.906859211898685	0.906859211898685	21	tags=31%, list=22%, signal=28%	FCAR/BCL6/ADM/PROK2	Apoptosis	Ap	Apoptosis [Ap]	#673399	AD_Male
86	Apoptosis	BP	GO:0043067	regulation of programmed cell death	13	0.379396804178364	0.991326831256562	0.483905579399142	0.906859211898685	0.906859211898685	21	tags=31%, list=22%, signal=28%	FCAR/BCL6/ADM/PROK2	Apoptosis	Ap	Apoptosis [Ap]	#673399	AD_Male
87	Apoptosis	BP	GO:0006915	apoptotic process	19	0.339643021008826	0.943841368953329	0.568507157464213	0.906859211898685	0.906859211898685	13	tags=21%, list=13%, signal=23%	FCAR/BMX/BCL6/ADM	Apoptosis	Ap	Apoptosis [Ap]	#673399	AD_Male
88	Apoptosis	BP	GO:0012501	programmed cell death	19	0.339643021008826	0.943841368953329	0.568507157464213	0.906859211898685	0.906859211898685	13	tags=21%, list=13%, signal=23%	FCAR/BMX/BCL6/ADM	Apoptosis	Ap	Apoptosis [Ap]	#673399	AD_Male
89	Immune Response	BP	GO:0002764	immune response-regulating signaling pathway	12	0.575754448223887	1.48103903662416	0.0419354838709677	0.906859211898685	0.906859211898685	33	tags=67%, list=34%, signal=50%	FCAR/BMX/FPR2/TLR8/FFAR2/TLR1/ALPK1/CLEC4E	Immune Response	IR	Immune Response [IR]	#9ccdcc	AD_Male
90	Immune Response	BP	GO:0002757	immune response-activating signaling pathway	10	0.564095998412005	1.39580229125837	0.0887902330743618	0.906859211898685	0.906859211898685	33	tags=70%, list=34%, signal=51%	BMX/FPR2/TLR8/FFAR2/TLR1/ALPK1/CLEC4E	Immune Response	IR	Immune Response [IR]	#9ccdcc	AD_Male
91	Immune Response	BP	GO:0002768	immune response-regulating cell surface receptor signaling pathway	10	0.533304745298108	1.31961224245802	0.149833518312986	0.906859211898685	0.906859211898685	33	tags=60%, list=34%, signal=44%	FCAR/BMX/FPR2/FFAR2/TLR1/CLEC4E	Immune Response	IR	Immune Response [IR]	#9ccdcc	AD_Male
92	Immune Response	BP	GO:0006955	immune response	26	0.446400845505733	1.28401967891492	0.135627530364372	0.906859211898685	0.906859211898685	40	tags=58%, list=41%, signal=46%	FCAR/BMX/FPR2/BCL6/ADM/TLR8/FFAR2/IL1R1/NFIL3/TLR1/ALPK1/IFNGR2/CLEC4E/C1RL/MAPK14	Immune Response	IR	Immune Response [IR]	#9ccdcc	AD_Male
93	Immune Response	BP	GO:0045087	innate immune response	15	0.462098530693868	1.24705238088978	0.190775681341719	0.906859211898685	0.906859211898685	37	tags=60%, list=38%, signal=44%	FCAR/FPR2/TLR8/FFAR2/TLR1/ALPK1/IFNGR2/CLEC4E/C1RL	Immune Response	IR	Immune Response [IR]	#9ccdcc	AD_Male
94	Immune Response	BP	GO:0006954	inflammatory response	18	0.447626249655756	1.23817003156733	0.190965092402464	0.906859211898685	0.906859211898685	30	tags=50%, list=31%, signal=42%	FPR2/BCL6/ADM/TLR8/FFAR2/PROK2/IL1R1/TLR1/IFNGR2	Immune Response	IR	Immune Response [IR]	#9ccdcc	AD_Male
95	Immune Response	BP	GO:0002253	activation of immune response	12	0.476787608718472	1.22646218864497	0.206451612903226	0.906859211898685	0.906859211898685	37	tags=67%, list=38%, signal=47%	BMX/FPR2/TLR8/FFAR2/TLR1/ALPK1/CLEC4E/C1RL	adaptive immune response	IR	Immune Response [IR]	#9ccdcc	AD_Male
96	Immune Response	BP	GO:0098542	defense response to other organism	19	0.438059075022057	1.21733187928659	0.206543967280164	0.906859211898685	0.906859211898685	37	tags=58%, list=38%, signal=45%	FCAR/FPR2/ADM/TLR8/FFAR2/RNASEL/TLR1/ALPK1/IFNGR2/CLEC4E/C1RL	Immune Response	IR	Immune Response [IR]	#9ccdcc	AD_Male
97	Immune Response	BP	GO:0002376	immune system process	30	0.404352824819628	1.174320022124	0.237134207870838	0.906859211898685	0.906859211898685	42	tags=57%, list=43%, signal=47%	FCAR/BMX/FPR2/BCL6/ADM/TLR8/FFAR2/IL1R1/NFIL3/TLR1/ALPK1/IFNGR2/CLEC4E/RCOR1/C1RL/MAPK14/EVI2B	Immune Response	IR	Immune Response [IR]	#9ccdcc	AD_Male
98	Immune Response	BP	GO:0031349	positive regulation of defense response	10	0.45400901726902	1.12340244983126	0.315205327413984	0.906859211898685	0.906859211898685	33	tags=60%, list=34%, signal=44%	FPR2/TLR8/FFAR2/TLR1/ALPK1/CLEC4E	behavioral defense response	IR	Immune Response [IR]	#9ccdcc	AD_Male
99	Immune Response	BP	GO:0045321	leukocyte activation	11	0.436489091400195	1.09878535365191	0.340659340659341	0.906859211898685	0.906859211898685	33	tags=55%, list=34%, signal=41%	FCAR/BCL6/NFIL3/TLR1/IFNGR2/CLEC4E	Immune Response	IR	Immune Response [IR]	#9ccdcc	AD_Male
100	Immune Response	BP	GO:0001816	cytokine production	13	0.37575774810769	0.981818332809616	0.495708154506438	0.906859211898685	0.906859211898685	40	tags=62%, list=41%, signal=42%	BCL6/TLR8/FFAR2/IL1R1/TLR1/CLEC4E/SRGN/MAPK14	cytokine production	IR	Immune Response [IR]	#9ccdcc	AD_Male
101	Immune Response	BP	GO:0001817	regulation of cytokine production	13	0.37575774810769	0.981818332809616	0.495708154506438	0.906859211898685	0.906859211898685	40	tags=62%, list=41%, signal=42%	BCL6/TLR8/FFAR2/IL1R1/TLR1/CLEC4E/SRGN/MAPK14	cytokine production	IR	Immune Response [IR]	#9ccdcc	AD_Male
102	Immune Response	BP	GO:0001819	positive regulation of cytokine production	11	0.33163281131578	0.834827909891783	0.696703296703297	0.906859211898685	0.906859211898685	59	tags=82%, list=61%, signal=36%	TLR8/FFAR2/IL1R1/TLR1/CLEC4E/MAPK14/IL1B/TLR6/SORL1	cytokine production	IR	Immune Response [IR]	#9ccdcc	AD_Male
103	Endolysosome	CC	GO:0005764	lysosome	10	0.487890175172144	1.08933309860227	0.397899649941657	0.98860897008913	0.98860897008913	21	tags=40%, list=22%, signal=35%	STX3/SDCBP/TLR8/SRGN	lysosome	En	Endolysosome [En]	#3466cc	AD_Female
104	Endolysosome	CC	GO:0005764	lysosome	10	0.487890175172144	1.08933309860227	0.397899649941657	0.98860897008913	0.98860897008913	21	tags=40%, list=22%, signal=35%	STX3/SDCBP/TLR8/SRGN	lysosome	En	Endolysosome [En]	#3466cc	AD_Female
105	Metal Binding and Homeostasis	MF	GO:0046872	metal ion binding	24	0.418699064479476	1.10789912186574	0.337234042553192	0.98860897008913	0.98860897008913	12	tags=21%, list=12%, signal=24%	MME/BMX/CYP4F3/ZNF281/CYP4F2	metal ion binding	MB	Metal Binding & Homeostasis [MB]	#4b0d20	AD_Female
106	Cell Cycle	BP	GO:0007049	cell cycle	12	0.219040549547679	0.511003944132164	0.966024915062288	0.988710034704275	0.988710034704275	59	tags=75%, list=61%, signal=34%	SDCBP/LIMK2/AHCTF1/SVIL/IL1B/MAPK14/BCL6/NDEL1/CDK19	Cell Cycle	CC	Cell Cycle [CC]	#18857f	AD_Female
107	Cell Cycle	BP	GO:0051726	regulation of cell cycle	10	0.168778352629794	0.37683859032892	1	1	1	59	tags=70%, list=61%, signal=31%	SDCBP/AHCTF1/SVIL/IL1B/MAPK14/BCL6/CDK19	Cell Cycle	CC	Cell Cycle [CC]	#18857f	AD_Female
108	Synapse	CC	GO:0045202	synapse	11	0.566628441986046	1.28914967911038	0.138888888888889	0.98860897008913	0.98860897008913	14	tags=27%, list=14%, signal=26%	MME/STX3/SDCBP	Synapse	Sy	Synapse [Sy]	#329a33	AD_Female
109	Synapse	MF	GO:0005102	signaling receptor binding	13	0.395554066548632	0.936326401903816	0.597984322508399	0.98860897008913	0.98860897008913	51	tags=69%, list=53%, signal=38%	PROK2/IL1R1/SDCBP/ADM/GNAQ/FPR2/DAZAP2/IL1B/GRB10	Synapse	Sy	Synapse [Sy]	#329a33	AD_Female
110	Structural Stabilization	CC	GO:0030054	cell junction	14	0.558225604796319	1.34266881707543	0.108647450110865	0.98860897008913	0.98860897008913	14	tags=29%, list=14%, signal=29%	MME/STX3/KAZN/SDCBP	Structural Stabilization	SS	Structural Stabilization [SS]	#ff9a9a	AD_Female
111	Structural Stabilization	CC	GO:0015630	microtubule cytoskeleton	10	-0.244406247381856	-0.810173358178835	0.717241379310345	0.98860897008913	0.98860897008913	8	tags=30%, list=8%, signal=31%	CIR1/ALPK1/CEP76	microtubule polymerization or depolymerization	SS	Structural Stabilization [SS]	#ff9a9a	AD_Female
112	Structural Stabilization	CC	GO:0005856	cytoskeleton	14	0.28179033245109	0.677774521778603	0.874722838137472	0.98860897008913	0.98860897008913	23	tags=29%, list=24%, signal=25%	KAZN/SDCBP/LIMK2/FGD4	Structural Stabilization	SS	Structural Stabilization [SS]	#ff9a9a	AD_Female
113	Proteostasis	CC	GO:0005789	endoplasmic reticulum membrane	10	0.669682027968365	1.49522748300401	0.0373395565927655	0.98860897008913	0.98860897008913	29	tags=70%, list=30%, signal=55%	CYP4F3/CYP4F2/SDCBP/TLR8/TMCC3/IFNGR2/MOSPD2	endoplasmic reticulum	Pr	Proteostasis [Pr]	#c8b269	AD_Female
114	Proteostasis	CC	GO:0098827	endoplasmic reticulum subcompartment	10	0.669682027968365	1.49522748300401	0.0373395565927655	0.98860897008913	0.98860897008913	29	tags=70%, list=30%, signal=55%	CYP4F3/CYP4F2/SDCBP/TLR8/TMCC3/IFNGR2/MOSPD2	endoplasmic reticulum	Pr	Proteostasis [Pr]	#c8b269	AD_Female
115	Proteostasis	CC	GO:0005794	Golgi apparatus	20	0.536135185608405	1.3698262204169	0.0775862068965517	0.98860897008913	0.98860897008913	33	tags=55%, list=34%, signal=46%	MME/TPST1/TLR8/MANSC1/SRGN/LIMK2/FGD4/IFNGR2/DENND5A/GNAQ/STEAP4	Golgi organization	Pr	Proteostasis [Pr]	#c8b269	AD_Female
116	Proteostasis	CC	GO:0005783	endoplasmic reticulum	13	0.534663857270047	1.26561683482055	0.175811870100784	0.98860897008913	0.98860897008913	29	tags=54%, list=30%, signal=44%	CYP4F3/CYP4F2/SDCBP/TLR8/TMCC3/IFNGR2/MOSPD2	endoplasmic reticulum	Pr	Proteostasis [Pr]	#c8b269	AD_Female
117	Apoptosis	BP	GO:0006915	apoptotic process	19	0.388623209289167	0.988314745164058	0.510775862068966	0.98860897008913	0.98860897008913	26	tags=32%, list=27%, signal=29%	PROK2/BMX/G0S2/PFKFB3/SRGN/ADM	Apoptosis	Ap	Apoptosis [Ap]	#673399	AD_Female
118	Apoptosis	BP	GO:0012501	programmed cell death	19	0.388623209289167	0.988314745164058	0.510775862068966	0.98860897008913	0.98860897008913	26	tags=32%, list=27%, signal=29%	PROK2/BMX/G0S2/PFKFB3/SRGN/ADM	Apoptosis	Ap	Apoptosis [Ap]	#673399	AD_Female
119	Apoptosis	BP	GO:0042981	regulation of apoptotic process	13	0.32008007839767	0.757669945709773	0.802911534154535	0.98860897008913	0.98860897008913	2	tags=8%, list=2%, signal=9%	PROK2	Apoptosis	Ap	Apoptosis [Ap]	#673399	AD_Female
120	Apoptosis	BP	GO:0043067	regulation of programmed cell death	13	0.32008007839767	0.757669945709773	0.802911534154535	0.98860897008913	0.98860897008913	2	tags=8%, list=2%, signal=9%	PROK2	Apoptosis	Ap	Apoptosis [Ap]	#673399	AD_Female
121	Apoptosis	BP	GO:0043065	positive regulation of apoptotic process	10	0.2826177340759	0.631012608262153	0.90781796966161	0.98860897008913	0.98860897008913	60	tags=70%, list=62%, signal=30%	G0S2/ADM/FCAR/BCL6/TLR6/CDK19/MNDA	Apoptosis	Ap	Apoptosis [Ap]	#673399	AD_Female
122	Apoptosis	BP	GO:0043068	positive regulation of programmed cell death	10	0.2826177340759	0.631012608262153	0.90781796966161	0.98860897008913	0.98860897008913	60	tags=70%, list=62%, signal=30%	G0S2/ADM/FCAR/BCL6/TLR6/CDK19/MNDA	Apoptosis	Ap	Apoptosis [Ap]	#673399	AD_Female
123	Immune Response	BP	GO:0001816	cytokine production	13	0.35285234168086	0.835246029378782	0.723404255319149	0.98860897008913	0.98860897008913	62	tags=85%, list=64%, signal=35%	IL1R1/TLR8/SRGN/CLEC4E/C5AR1/IL1B/MAPK14/BCL6/TLR6/TLR1/FCGR2A	cytokine production	IR	Immune Response [IR]	#9ccdcc	AD_Female
124	Immune Response	BP	GO:0001817	regulation of cytokine production	13	0.35285234168086	0.835246029378782	0.723404255319149	0.98860897008913	0.98860897008913	62	tags=85%, list=64%, signal=35%	IL1R1/TLR8/SRGN/CLEC4E/C5AR1/IL1B/MAPK14/BCL6/TLR6/TLR1/FCGR2A	cytokine production	IR	Immune Response [IR]	#9ccdcc	AD_Female
125	Immune Response	BP	GO:0045321	leukocyte activation	11	0.363098237892926	0.826093330621654	0.719907407407407	0.98860897008913	0.98860897008913	61	tags=91%, list=63%, signal=38%	NFIL3/IFNGR2/CLEC4E/C5AR1/FCAR/IL1B/BCL6/TLR6/MNDA/TLR1	Immune Response	IR	Immune Response [IR]	#9ccdcc	AD_Female
126	Immune Response	BP	GO:0006954	inflammatory response	18	0.320737543174254	0.807027534318693	0.75512405609493	0.98860897008913	0.98860897008913	26	tags=28%, list=27%, signal=25%	PROK2/IL1R1/TLR8/IFNGR2/ADM	Immune Response	IR	Immune Response [IR]	#9ccdcc	AD_Female
127	Immune Response	BP	GO:0002768	immune response-regulating cell surface receptor signaling pathway	10	0.360301906109888	0.804461355829734	0.730455075845974	0.98860897008913	0.98860897008913	62	tags=90%, list=64%, signal=36%	BMX/FPR2/CLEC4E/C5AR1/FCAR/TLR6/MNDA/TLR1/FCGR2A	Immune Response	IR	Immune Response [IR]	#9ccdcc	AD_Female
128	Immune Response	BP	GO:0002757	immune response-activating signaling pathway	10	0.348361110812629	0.777800635440459	0.749124854142357	0.98860897008913	0.98860897008913	15	tags=20%, list=15%, signal=19%	BMX/TLR8	Immune Response	IR	Immune Response [IR]	#9ccdcc	AD_Female
129	Immune Response	BP	GO:0001819	positive regulation of cytokine production	11	0.334773732503999	0.76165158303639	0.783564814814815	0.98860897008913	0.98860897008913	62	tags=82%, list=64%, signal=33%	IL1R1/TLR8/CLEC4E/C5AR1/IL1B/MAPK14/TLR6/TLR1/FCGR2A	cytokine production	IR	Immune Response [IR]	#9ccdcc	AD_Female
130	Immune Response	BP	GO:0002764	immune response-regulating signaling pathway	12	0.315322669502687	0.735622368200286	0.808607021517554	0.98860897008913	0.98860897008913	62	tags=83%, list=64%, signal=34%	BMX/TLR8/FPR2/CLEC4E/C5AR1/FCAR/TLR6/MNDA/TLR1/FCGR2A	Immune Response	IR	Immune Response [IR]	#9ccdcc	AD_Female
131	Immune Response	BP	GO:0098542	defense response to other organism	19	-0.17948717948718	-0.726928092374696	0.905405405405405	0.98860897008913	0.98860897008913	84	tags=95%, list=87%, signal=16%	IFNGR2/ADM/FPR2/CLEC4E/C5AR1/FCAR/IL1B/TLR6/MNDA/TLR1/CEP63/TAC1/IL10RB/FFAR2/CASP4/C1RL/RNASEL/ALPK1	Immune Response	IR	Immune Response [IR]	#9ccdcc	AD_Female
132	Immune Response	BP	GO:0002253	activation of immune response	12	0.303939476039949	0.70906629550831	0.843714609286523	0.98860897008913	0.98860897008913	15	tags=17%, list=15%, signal=16%	BMX/TLR8	adaptive immune response	IR	Immune Response [IR]	#9ccdcc	AD_Female
133	Immune Response	BP	GO:0006955	immune response	26	0.259938500240845	0.699891157965032	0.863731656184486	0.98860897008913	0.98860897008913	62	tags=69%, list=64%, signal=34%	BMX/NFIL3/IL1R1/TLR8/IFNGR2/ADM/FPR2/CLEC4E/C5AR1/FCAR/IL1B/MAPK14/BCL6/PIK3R5/TLR6/MNDA/TLR1/FCGR2A	Immune Response	IR	Immune Response [IR]	#9ccdcc	AD_Female
134	Immune Response	BP	GO:0002376	immune system process	30	0.251152419783506	0.689377277154517	0.884416924664603	0.98860897008913	0.98860897008913	73	tags=87%, list=75%, signal=31%	BMX/NFIL3/IL1R1/TLR8/IFNGR2/ADM/MOSPD2/FPR2/CLEC4E/RCOR1/C5AR1/FCAR/IL1B/MAPK14/BCL6/PIK3R5/TLR6/MNDA/TLR1/FCGR2A/CEP63/CXCR2/TAC1/EVI2B/RASSF2/IL10RB	Immune Response	IR	Immune Response [IR]	#9ccdcc	AD_Female
135	Immune Response	BP	GO:0045087	innate immune response	15	-0.170731707317073	-0.66328521826331	0.971428571428571	0.988710034704275	0.988710034704275	84	tags=87%, list=87%, signal=14%	FPR2/CLEC4E/FCAR/TLR6/MNDA/TLR1/CEP63/TAC1/IL10RB/FFAR2/CASP4/C1RL/ALPK1	Immune Response	IR	Immune Response [IR]	#9ccdcc	AD_Female
136	Immune Response	BP	GO:0031349	positive regulation of defense response	10	0.232464025749276	0.519032295318651	0.976662777129522	0.988710034704275	0.988710034704275	61	tags=70%, list=63%, signal=29%	TLR8/FPR2/CLEC4E/IL1B/TLR6/MNDA/TLR1	behavioral defense response	IR	Immune Response [IR]	#9ccdcc	AD_Female
