## Supplemental Table S12 for "Neuro-Metabolic and Vascular Dysfunction as an Early Diagnostic for Alzheimer’s Disease and Related Dementias"

	Biodomain	ONTOLOGY	ID	Description	setSize	enrichmentScore	NES	pvalue	p.adjust	qvalue	rank	leading_edge	core_enrichment	Subdomain	abbr	label	color	model
1	Metal Binding and Homeostasis	MF	GO:0046872	metal ion binding	20	0.342343619346035	0.780331472018193	0.79959100204499	0.919280438315638	0.919280438315638	35	tags=65%, list=56%, signal=42%	RSAD2/OAS3/ZCCHC2/IFIH1/PLSCR1/RTP4/HELZ2/OAS1/LAP3/OAS2/PML/XAF1/DTX3L	metal ion binding	MB	Metal Binding & Homeostasis [MB]	#4b0d20	MCI_Male
2	Mitochondrial Metabolism	CC	GO:0005739	mitochondrion	11	0.555063652658867	1.16202530992525	0.257543103448276	0.90976629448759	0.90976629448759	18	tags=45%, list=29%, signal=39%	RSAD2/IFI6/CMPK2/IFIT3/IFIH1	Mitochondrial Metabolism	MM	Mitochondrial Metabolism [MM]	#97cb98	MCI_Male
3	Proteostasis	CC	GO:0005783	endoplasmic reticulum	11	0.587711330564635	1.23037319733431	0.182112068965517	0.90976629448759	0.90976629448759	11	tags=27%, list=18%, signal=27%	RSAD2/IFI6/MX1	endoplasmic reticulum	Pr	Proteostasis [Pr]	#c8b269	MCI_Male
4	Apoptosis	BP	GO:0006915	apoptotic process	14	0.471973525317082	1.02187433469615	0.459770114942529	0.90976629448759	0.90976629448759	13	tags=36%, list=21%, signal=36%	TWIST2/IFI6/EIF2AK2/MX1/IFIT3	Apoptosis	Ap	Apoptosis [Ap]	#673399	MCI_Male
5	Apoptosis	BP	GO:0012501	programmed cell death	14	0.471973525317082	1.02187433469615	0.459770114942529	0.90976629448759	0.90976629448759	13	tags=36%, list=21%, signal=36%	TWIST2/IFI6/EIF2AK2/MX1/IFIT3	Apoptosis	Ap	Apoptosis [Ap]	#673399	MCI_Male
6	Apoptosis	BP	GO:0042981	regulation of apoptotic process	11	0.483791689029237	1.01281751145209	0.5	0.90976629448759	0.90976629448759	13	tags=36%, list=21%, signal=35%	TWIST2/IFI6/EIF2AK2/IFIT3	Apoptosis	Ap	Apoptosis [Ap]	#673399	MCI_Male
7	Apoptosis	BP	GO:0043067	regulation of programmed cell death	11	0.483791689029237	1.01281751145209	0.5	0.90976629448759	0.90976629448759	13	tags=36%, list=21%, signal=35%	TWIST2/IFI6/EIF2AK2/IFIT3	Apoptosis	Ap	Apoptosis [Ap]	#673399	MCI_Male
8	Immune Response	BP	GO:0051607	defense response to virus	29	0.65386190142416	1.5165510508097	0.0174822238787934	0.90976629448759	0.90976629448759	20	tags=52%, list=32%, signal=66%	RSAD2/IFI6/IFIT1/EIF2AK2/USP18/HERC5/OASL/MX1/OAS3/IFIT3/ISG15/IFI44L/IFIH1/DDX60/PLSCR1	behavioral defense response	IR	Immune Response [IR]	#9ccdcc	MCI_Male
9	Immune Response	BP	GO:0009615	response to virus	30	0.640596508330368	1.49021887398597	0.0100392763403894	0.90976629448759	0.90976629448759	20	tags=50%, list=32%, signal=66%	RSAD2/IFI6/IFIT1/EIF2AK2/USP18/HERC5/OASL/MX1/OAS3/IFIT3/ISG15/IFI44L/IFIH1/DDX60/PLSCR1	behavioral defense response	IR	Immune Response [IR]	#9ccdcc	MCI_Male
10	Immune Response	BP	GO:0140374	antiviral innate immune response	13	0.677899536413554	1.45366965434718	0.0337197049525817	0.90976629448759	0.90976629448759	13	tags=54%, list=21%, signal=54%	IFIT1/EIF2AK2/USP18/OASL/MX1/OAS3/IFIT3	Immune Response	IR	Immune Response [IR]	#9ccdcc	MCI_Male
11	Immune Response	BP	GO:0034340	response to type I interferon	13	0.612245415099392	1.31288271069156	0.116965226554268	0.90976629448759	0.90976629448759	18	tags=54%, list=29%, signal=48%	IFIT1/USP18/OASL/MX1/OAS3/ISG15/IFIH1	cytokine production	IR	Immune Response [IR]	#9ccdcc	MCI_Male
12	Immune Response	BP	GO:0098542	defense response to other organism	36	0.565402247670354	1.30714276916096	0.113911290322581	0.90976629448759	0.90976629448759	21	tags=44%, list=34%, signal=70%	RSAD2/IFI6/IFIT1/EIF2AK2/USP18/HERC5/OASL/MX1/OAS3/IFIT3/ISG15/IFI44L/IFIH1/DDX60/PLSCR1/BATF2	Immune Response	IR	Immune Response [IR]	#9ccdcc	MCI_Male
13	Immune Response	BP	GO:0045087	innate immune response	33	0.563866239200395	1.30600666676467	0.0990899898887765	0.90976629448759	0.90976629448759	14	tags=33%, list=23%, signal=55%	RSAD2/IFI6/IFIT1/EIF2AK2/USP18/HERC5/OASL/MX1/OAS3/IFIT3/ISG15	Immune Response	IR	Immune Response [IR]	#9ccdcc	MCI_Male
14	Immune Response	BP	GO:0002757	immune response-activating signaling pathway	10	0.615245385814381	1.26363267285804	0.152838427947598	0.90976629448759	0.90976629448759	20	tags=70%, list=32%, signal=57%	RSAD2/EIF2AK2/OASL/OAS3/IFIH1/DDX60/PLSCR1	Immune Response	IR	Immune Response [IR]	#9ccdcc	MCI_Male
15	Immune Response	BP	GO:0006955	immune response	37	0.54228819447195	1.25154541578757	0.164824120603015	0.90976629448759	0.90976629448759	20	tags=41%, list=32%, signal=68%	RSAD2/IFI6/IFIT1/EIF2AK2/USP18/HERC5/OASL/MX1/OAS3/IFIT3/ISG15/IFI44L/IFIH1/DDX60/PLSCR1	Immune Response	IR	Immune Response [IR]	#9ccdcc	MCI_Male
16	Immune Response	BP	GO:0045088	regulation of innate immune response	18	0.545750555491172	1.2196312489192	0.189886480908153	0.90976629448759	0.90976629448759	20	tags=50%, list=32%, signal=48%	RSAD2/EIF2AK2/USP18/OASL/OAS3/ISG15/IFIH1/DDX60/PLSCR1	activation of innate immune response	IR	Immune Response [IR]	#9ccdcc	MCI_Male
17	Immune Response	BP	GO:0071357	cellular response to type I interferon	12	0.575235937656807	1.21321289875443	0.20427807486631	0.90976629448759	0.90976629448759	18	tags=50%, list=29%, signal=44%	IFIT1/USP18/OASL/OAS3/ISG15/IFIH1	neuroinflammatory response	IR	Immune Response [IR]	#9ccdcc	MCI_Male
18	Immune Response	BP	GO:0002376	immune system process	39	0.529363310084432	1.21048383018761	0.204843592330979	0.90976629448759	0.90976629448759	21	tags=41%, list=34%, signal=73%	RSAD2/IFI6/IFIT1/EIF2AK2/USP18/HERC5/OASL/MX1/OAS3/IFIT3/ISG15/IFI44L/IFIH1/DDX60/PLSCR1/BATF2	Immune Response	IR	Immune Response [IR]	#9ccdcc	MCI_Male
19	Immune Response	BP	GO:0002764	immune response-regulating signaling pathway	11	0.571484126172208	1.19640155800429	0.21551724137931	0.90976629448759	0.90976629448759	20	tags=64%, list=32%, signal=52%	RSAD2/EIF2AK2/OASL/OAS3/IFIH1/DDX60/PLSCR1	Immune Response	IR	Immune Response [IR]	#9ccdcc	MCI_Male
20	Immune Response	BP	GO:0001816	cytokine production	14	0.517635933659788	1.12073844601357	0.313479623824451	0.90976629448759	0.90976629448759	18	tags=43%, list=29%, signal=39%	SIGLEC1/RSAD2/EIF2AK2/OAS3/ISG15/IFIH1	cytokine production	IR	Immune Response [IR]	#9ccdcc	MCI_Male
21	Immune Response	BP	GO:0001817	regulation of cytokine production	14	0.517635933659788	1.12073844601357	0.313479623824451	0.90976629448759	0.90976629448759	18	tags=43%, list=29%, signal=39%	SIGLEC1/RSAD2/EIF2AK2/OAS3/ISG15/IFIH1	cytokine production	IR	Immune Response [IR]	#9ccdcc	MCI_Male
22	Immune Response	BP	GO:0002253	activation of immune response	13	0.520148879832152	1.11539336102069	0.329820864067439	0.90976629448759	0.90976629448759	20	tags=54%, list=32%, signal=46%	RSAD2/EIF2AK2/OASL/OAS3/IFIH1/DDX60/PLSCR1	adaptive immune response	IR	Immune Response [IR]	#9ccdcc	MCI_Male
23	Immune Response	BP	GO:0001819	positive regulation of cytokine production	10	0.539393430124359	1.1078427852456	0.353711790393013	0.90976629448759	0.90976629448759	18	tags=50%, list=29%, signal=42%	RSAD2/EIF2AK2/OAS3/ISG15/IFIH1	cytokine production	IR	Immune Response [IR]	#9ccdcc	MCI_Male
24	Immune Response	BP	GO:0019221	cytokine-mediated signaling pathway	15	0.5082963590568	1.10703788039495	0.349322210636079	0.90976629448759	0.90976629448759	32	tags=73%, list=52%, signal=47%	USP18/OASL/MX1/OAS3/ISG15/IFIH1/OAS1/CCL2/OAS2/PARP14/ZBP1	Immune Response	IR	Immune Response [IR]	#9ccdcc	MCI_Male
25	Immune Response	BP	GO:0045089	positive regulation of innate immune response	14	0.506155200831972	1.09588140299963	0.358411703239289	0.90976629448759	0.90976629448759	20	tags=50%, list=32%, signal=44%	RSAD2/EIF2AK2/OASL/OAS3/IFIH1/DDX60/PLSCR1	activation of innate immune response	IR	Immune Response [IR]	#9ccdcc	MCI_Male
26	Immune Response	BP	GO:0060337	type I interferon-mediated signaling pathway	11	0.52179950782893	1.0923868495068	0.362068965517241	0.90976629448759	0.90976629448759	18	tags=45%, list=29%, signal=39%	USP18/OASL/OAS3/ISG15/IFIH1	Immune Response	IR	Immune Response [IR]	#9ccdcc	MCI_Male
27	Immune Response	BP	GO:0002218	activation of innate immune response	11	0.516443258934434	1.08117354675882	0.382543103448276	0.90976629448759	0.90976629448759	19	tags=55%, list=31%, signal=46%	RSAD2/EIF2AK2/OASL/OAS3/IFIH1/DDX60	activation of innate immune response	IR	Immune Response [IR]	#9ccdcc	MCI_Male
28	Immune Response	BP	GO:0006954	inflammatory response	10	0.478461218336523	0.982696078874618	0.525109170305677	0.90976629448759	0.90976629448759	7	tags=30%, list=11%, signal=32%	SIGLEC1/EIF2AK2/USP18	Immune Response	IR	Immune Response [IR]	#9ccdcc	MCI_Male
29	Immune Response	BP	GO:0031349	positive regulation of defense response	16	0.387652089524489	0.854481545690225	0.72216441207076	0.919280438315638	0.919280438315638	20	tags=44%, list=32%, signal=40%	RSAD2/EIF2AK2/OASL/OAS3/IFIH1/DDX60/PLSCR1	behavioral defense response	IR	Immune Response [IR]	#9ccdcc	MCI_Male
30	Metal Binding and Homeostasis	MF	GO:0046872	metal ion binding	20	0.521484539437608	1.31778702304203	0.134969325153374	0.992227979274611	0.992227979274611	14	tags=35%, list=23%, signal=40%	AGRN/OAS2/OAS3/ZCCHC2/IFIH1/XAF1/ZBTB26	metal ion binding	MB	Metal Binding & Homeostasis [MB]	#4b0d20	MCI_Female
31	Mitochondrial Metabolism	CC	GO:0005739	mitochondrion	11	0.350673095598989	0.794364612270938	0.746648793565684	0.992227979274611	0.992227979274611	12	tags=27%, list=19%, signal=27%	CMPK2/IFIH1/XAF1	Mitochondrial Metabolism	MM	Mitochondrial Metabolism [MM]	#97cb98	MCI_Female
32	Proteostasis	CC	GO:0005783	endoplasmic reticulum	11	-0.494673008837103	-1.39559740199325	0.138105242619918	0.992227979274611	0.992227979274611	14	tags=45%, list=23%, signal=43%	RSAD2/PML/FBXO6/IFI6/SERPING1	endoplasmic reticulum	Pr	Proteostasis [Pr]	#c8b269	MCI_Female
33	Apoptosis	BP	GO:0042981	regulation of apoptotic process	11	-0.450175485250129	-1.27005865780524	0.1796875	0.992227979274611	0.992227979274611	13	tags=45%, list=21%, signal=44%	PML/TWIST2/IFIT3/IFI6/EIF2AK2	Apoptosis	Ap	Apoptosis [Ap]	#673399	MCI_Female
34	Apoptosis	BP	GO:0043067	regulation of programmed cell death	11	-0.450175485250129	-1.27005865780524	0.1796875	0.992227979274611	0.992227979274611	13	tags=45%, list=21%, signal=44%	PML/TWIST2/IFIT3/IFI6/EIF2AK2	Apoptosis	Ap	Apoptosis [Ap]	#673399	MCI_Female
35	Apoptosis	BP	GO:0006915	apoptotic process	14	-0.32741749998022	-1.02823811939777	0.469026548672566	0.992227979274611	0.992227979274611	13	tags=36%, list=21%, signal=36%	PML/TWIST2/IFIT3/IFI6/EIF2AK2	Apoptosis	Ap	Apoptosis [Ap]	#673399	MCI_Female
36	Apoptosis	BP	GO:0012501	programmed cell death	14	-0.32741749998022	-1.02823811939777	0.469026548672566	0.992227979274611	0.992227979274611	13	tags=36%, list=21%, signal=36%	PML/TWIST2/IFIT3/IFI6/EIF2AK2	Apoptosis	Ap	Apoptosis [Ap]	#673399	MCI_Female
37	Immune Response	BP	GO:0060337	type I interferon-mediated signaling pathway	11	0.555191480486904	1.25765127313171	0.184986595174263	0.992227979274611	0.992227979274611	11	tags=36%, list=18%, signal=36%	OAS2/USP18/OAS3/IFIH1	Immune Response	IR	Immune Response [IR]	#9ccdcc	MCI_Female
38	Immune Response	BP	GO:0071357	cellular response to type I interferon	12	0.523769930276634	1.22140855998595	0.217847769028871	0.992227979274611	0.992227979274611	11	tags=33%, list=18%, signal=34%	OAS2/USP18/OAS3/IFIH1	neuroinflammatory response	IR	Immune Response [IR]	#9ccdcc	MCI_Female
39	Immune Response	BP	GO:0019221	cytokine-mediated signaling pathway	15	0.4862599500174	1.18560652911549	0.261538461538462	0.992227979274611	0.992227979274611	22	tags=53%, list=35%, signal=45%	OAS2/USP18/OAS3/IFIH1/CCL2/MX1/PARP9/ZBP1	Immune Response	IR	Immune Response [IR]	#9ccdcc	MCI_Female
40	Immune Response	BP	GO:0001816	cytokine production	14	0.465356635468642	1.11550175526806	0.332474226804124	0.992227979274611	0.992227979274611	14	tags=43%, list=23%, signal=43%	SIGLEC1/OAS2/OAS3/IFIH1/XAF1/ZBTB26	cytokine production	IR	Immune Response [IR]	#9ccdcc	MCI_Female
41	Immune Response	BP	GO:0001817	regulation of cytokine production	14	0.465356635468642	1.11550175526806	0.332474226804124	0.992227979274611	0.992227979274611	14	tags=43%, list=23%, signal=43%	SIGLEC1/OAS2/OAS3/IFIH1/XAF1/ZBTB26	cytokine production	IR	Immune Response [IR]	#9ccdcc	MCI_Female
42	Immune Response	BP	GO:0034340	response to type I interferon	13	0.470630936234183	1.11190480224923	0.345854922279793	0.992227979274611	0.992227979274611	11	tags=31%, list=18%, signal=32%	OAS2/USP18/OAS3/IFIH1	cytokine production	IR	Immune Response [IR]	#9ccdcc	MCI_Female
43	Immune Response	BP	GO:0098542	defense response to other organism	36	-0.256973726148041	-0.992522334287629	0.490909090909091	0.992227979274611	0.992227979274611	9	tags=19%, list=15%, signal=40%	IFIT3/GBP6/GBP2/BATF2/IFI6/SERPING1/EIF2AK2	Immune Response	IR	Immune Response [IR]	#9ccdcc	MCI_Female
44	Immune Response	BP	GO:0009615	response to virus	30	0.364949493805074	0.976489985801212	0.507278835386338	0.992227979274611	0.992227979274611	13	tags=27%, list=21%, signal=41%	DDX60/IFI44/IFI44L/OAS2/USP18/OAS3/IFIH1/IFIT2	behavioral defense response	IR	Immune Response [IR]	#9ccdcc	MCI_Female
45	Immune Response	BP	GO:0002253	activation of immune response	13	-0.313670293619796	-0.954405274777928	0.543478260869565	0.992227979274611	0.992227979274611	7	tags=23%, list=11%, signal=26%	GBP2/SERPING1/EIF2AK2	adaptive immune response	IR	Immune Response [IR]	#9ccdcc	MCI_Female
46	Immune Response	BP	GO:0140374	antiviral innate immune response	13	0.381594292315786	0.901548311999813	0.621761658031088	0.992227979274611	0.992227979274611	13	tags=38%, list=21%, signal=38%	OAS2/USP18/OAS3/IFIH1/IFIT2	Immune Response	IR	Immune Response [IR]	#9ccdcc	MCI_Female
47	Immune Response	BP	GO:0045087	innate immune response	33	-0.220990328690196	-0.818953533623247	0.792079207920792	0.992227979274611	0.992227979274611	9	tags=27%, list=15%, signal=50%	RSAD2/PML/ISG15/IFIT3/GBP6/GBP2/IFI6/SERPING1/EIF2AK2	Immune Response	IR	Immune Response [IR]	#9ccdcc	MCI_Female
48	Immune Response	BP	GO:0002757	immune response-activating signaling pathway	10	0.3630971838501	0.800213414484587	0.744186046511628	0.992227979274611	0.992227979274611	11	tags=30%, list=18%, signal=29%	DDX60/OAS3/IFIH1	Immune Response	IR	Immune Response [IR]	#9ccdcc	MCI_Female
49	Immune Response	BP	GO:0051607	defense response to virus	29	0.296891016902205	0.796036474157542	0.759820426487093	0.992227979274611	0.992227979274611	13	tags=24%, list=21%, signal=36%	DDX60/IFI44L/OAS2/USP18/OAS3/IFIH1/IFIT2	behavioral defense response	IR	Immune Response [IR]	#9ccdcc	MCI_Female
50	Immune Response	BP	GO:0002218	activation of innate immune response	11	0.349939062687645	0.79270183923151	0.74798927613941	0.992227979274611	0.992227979274611	11	tags=27%, list=18%, signal=27%	DDX60/OAS3/IFIH1	activation of innate immune response	IR	Immune Response [IR]	#9ccdcc	MCI_Female
51	Immune Response	BP	GO:0002764	immune response-regulating signaling pathway	11	0.341396343625907	0.773350386837864	0.766756032171582	0.992227979274611	0.992227979274611	11	tags=27%, list=18%, signal=27%	DDX60/OAS3/IFIH1	Immune Response	IR	Immune Response [IR]	#9ccdcc	MCI_Female
52	Immune Response	BP	GO:0002376	immune system process	39	0.272499650955425	0.722620020655882	0.841928251121076	0.992227979274611	0.992227979274611	19	tags=33%, list=31%, signal=62%	DDX60/IFI44/IFI44L/OAS2/USP18/OAS3/IFIH1/IFIT2/ZBTB26/LAMP3/CCL2/MX1/PARP9	Immune Response	IR	Immune Response [IR]	#9ccdcc	MCI_Female
53	Immune Response	BP	GO:0001819	positive regulation of cytokine production	10	0.314508405675016	0.693130810106225	0.87140902872777	0.992227979274611	0.992227979274611	11	tags=30%, list=18%, signal=29%	OAS2/OAS3/IFIH1	cytokine production	IR	Immune Response [IR]	#9ccdcc	MCI_Female
54	Immune Response	BP	GO:0006955	immune response	37	0.258497876650948	0.686453634604252	0.88327721661055	0.992227979274611	0.992227979274611	19	tags=32%, list=31%, signal=56%	DDX60/IFI44/IFI44L/OAS2/USP18/OAS3/IFIH1/IFIT2/LAMP3/CCL2/MX1/PARP9	Immune Response	IR	Immune Response [IR]	#9ccdcc	MCI_Female
55	Immune Response	BP	GO:0045088	regulation of innate immune response	18	0.276551226551223	0.685132209704412	0.869949494949495	0.992227979274611	0.992227979274611	11	tags=22%, list=18%, signal=26%	DDX60/USP18/OAS3/IFIH1	activation of innate immune response	IR	Immune Response [IR]	#9ccdcc	MCI_Female
56	Immune Response	BP	GO:0045089	positive regulation of innate immune response	14	0.282666005102064	0.677575865074796	0.867268041237113	0.992227979274611	0.992227979274611	11	tags=21%, list=18%, signal=23%	DDX60/OAS3/IFIH1	activation of innate immune response	IR	Immune Response [IR]	#9ccdcc	MCI_Female
57	Immune Response	BP	GO:0006954	inflammatory response	10	0.298925847412546	0.658789116729819	0.908344733242134	0.992227979274611	0.992227979274611	8	tags=20%, list=13%, signal=21%	SIGLEC1/USP18	Immune Response	IR	Immune Response [IR]	#9ccdcc	MCI_Female
58	Immune Response	BP	GO:0031349	positive regulation of defense response	16	0.24861347223558	0.611901197514531	0.918158567774936	0.992227979274611	0.992227979274611	11	tags=19%, list=18%, signal=21%	DDX60/OAS3/IFIH1	behavioral defense response	IR	Immune Response [IR]	#9ccdcc	MCI_Female
59	Metal Binding and Homeostasis	MF	GO:0046872	metal ion binding	20	0.349676014516677	0.83695415986962	0.745118191161357	0.803944828116145	0.709526118125948	30	tags=55%, list=48%, signal=42%	IFIH1/RSAD2/TRIM6/PLSCR1/PML/OAS3/DTX3L/LAP3/XAF1/HELZ2/TAP1	metal ion binding	MB	Metal Binding & Homeostasis [MB]	#4b0d20	AD_Male
60	Mitochondrial Metabolism	CC	GO:0005739	mitochondrion	11	0.526241287596302	1.15944309144272	0.254604550379198	0.395980570124773	0.349474922840526	10	tags=36%, list=16%, signal=37%	CMPK2/IFIH1/RSAD2/PARP9	Mitochondrial Metabolism	MM	Mitochondrial Metabolism [MM]	#97cb98	AD_Male
61	Proteostasis	CC	GO:0005783	endoplasmic reticulum	11	0.337602978230344	0.743825028529385	0.840736728060672	0.874327397925573	0.77164265870701	40	tags=91%, list=65%, signal=39%	RSAD2/SERPING1/PML/IFIT2/TAP1/MX1/PGS1/IFI6/FBXO6/FLRT2	endoplasmic reticulum	Pr	Proteostasis [Pr]	#c8b269	AD_Male
62	Apoptosis	BP	GO:0042981	regulation of apoptotic process	11	0.625074762695434	1.37719831629477	0.0790899241603467	0.342619821493061	0.302381088148323	24	tags=73%, list=39%, signal=54%	TWIST2/EIF2AK2/LAMP3/STAT1/PML/IFIT3/IFIT2/CASP5	Apoptosis	Ap	Apoptosis [Ap]	#673399	AD_Male
63	Apoptosis	BP	GO:0043067	regulation of programmed cell death	11	0.625074762695434	1.37719831629477	0.0790899241603467	0.342619821493061	0.302381088148323	24	tags=73%, list=39%, signal=54%	TWIST2/EIF2AK2/LAMP3/STAT1/PML/IFIT3/IFIT2/CASP5	Apoptosis	Ap	Apoptosis [Ap]	#673399	AD_Male
64	Apoptosis	BP	GO:0006915	apoptotic process	14	0.552263546228437	1.26489121678177	0.157728706624606	0.392558064892624	0.346454371222173	27	tags=71%, list=44%, signal=52%	TWIST2/EIF2AK2/LAMP3/PLSCR1/STAT1/PML/IFIT3/IFIT2/CASP5/XAF1	Apoptosis	Ap	Apoptosis [Ap]	#673399	AD_Male
65	Apoptosis	BP	GO:0012501	programmed cell death	14	0.552263546228437	1.26489121678177	0.157728706624606	0.392558064892624	0.346454371222173	27	tags=71%, list=44%, signal=52%	TWIST2/EIF2AK2/LAMP3/PLSCR1/STAT1/PML/IFIT3/IFIT2/CASP5/XAF1	Apoptosis	Ap	Apoptosis [Ap]	#673399	AD_Male
66	Immune Response	BP	GO:0006955	immune response	37	0.684395006821669	1.66981621734963	0.00197197147561964	0.260919712454987	0.230276188422696	23	tags=54%, list=37%, signal=84%	EIF2AK2/GBP6/IFIT1/DDX60/IFIH1/RSAD2/SERPING1/PARP9/IFI44/TRIM6/LAMP3/USP18/HERC5/PLSCR1/STAT1/PML/OAS3/IFIT3/DTX3L/IFIT2	Immune Response	IR	Immune Response [IR]	#9ccdcc	AD_Male
67	Immune Response	BP	GO:0045087	innate immune response	33	0.645745463694474	1.58698974672022	0.00851246214811161	0.260919712454987	0.230276188422696	23	tags=55%, list=37%, signal=73%	EIF2AK2/GBP6/IFIT1/DDX60/IFIH1/RSAD2/SERPING1/PARP9/TRIM6/USP18/HERC5/PLSCR1/STAT1/PML/OAS3/IFIT3/DTX3L/IFIT2	Immune Response	IR	Immune Response [IR]	#9ccdcc	AD_Male
68	Immune Response	BP	GO:0009615	response to virus	30	0.639048406770717	1.57194229491154	0.00911509912506506	0.260919712454987	0.230276188422696	23	tags=57%, list=37%, signal=69%	EIF2AK2/IFIT1/DDX60/IFIH1/RSAD2/PARP9/IFI44/TRIM6/USP18/HERC5/PLSCR1/STAT1/PML/OAS3/IFIT3/DTX3L/IFIT2	behavioral defense response	IR	Immune Response [IR]	#9ccdcc	AD_Male
69	Immune Response	BP	GO:0002376	immune system process	39	0.642404763877403	1.56262652001666	0.0136348971462556	0.286709670395471	0.253037263690786	23	tags=51%, list=37%, signal=87%	EIF2AK2/GBP6/IFIT1/DDX60/IFIH1/RSAD2/SERPING1/PARP9/IFI44/TRIM6/LAMP3/USP18/HERC5/PLSCR1/STAT1/PML/OAS3/IFIT3/DTX3L/IFIT2	Immune Response	IR	Immune Response [IR]	#9ccdcc	AD_Male
70	Immune Response	BP	GO:0051607	defense response to virus	29	0.603738386313121	1.48446549817144	0.0286734421658872	0.286709670395471	0.253037263690786	23	tags=55%, list=37%, signal=65%	EIF2AK2/IFIT1/DDX60/IFIH1/RSAD2/PARP9/TRIM6/USP18/HERC5/PLSCR1/STAT1/PML/OAS3/IFIT3/DTX3L/IFIT2	behavioral defense response	IR	Immune Response [IR]	#9ccdcc	AD_Male
71	Immune Response	BP	GO:0045088	regulation of innate immune response	18	0.610882649153973	1.44794992029603	0.0350515463917526	0.286709670395471	0.253037263690786	20	tags=56%, list=32%, signal=53%	EIF2AK2/DDX60/IFIH1/RSAD2/SERPING1/PARP9/TRIM6/USP18/PLSCR1/OAS3	activation of innate immune response	IR	Immune Response [IR]	#9ccdcc	AD_Male
72	Immune Response	BP	GO:0098542	defense response to other organism	36	0.586824793013138	1.44107078700762	0.0373360242179617	0.286709670395471	0.253037263690786	23	tags=50%, list=37%, signal=75%	EIF2AK2/GBP6/IFIT1/DDX60/IFIH1/RSAD2/SERPING1/PARP9/TRIM6/USP18/HERC5/PLSCR1/STAT1/PML/OAS3/IFIT3/DTX3L/IFIT2	Immune Response	IR	Immune Response [IR]	#9ccdcc	AD_Male
73	Immune Response	BP	GO:0001819	positive regulation of cytokine production	10	0.62620009317068	1.36122266789426	0.0926130099228225	0.342619821493061	0.302381088148323	20	tags=60%, list=32%, signal=48%	EIF2AK2/IFIH1/RSAD2/TRIM6/STAT1/OAS3	cytokine production	IR	Immune Response [IR]	#9ccdcc	AD_Male
74	Immune Response	BP	GO:0002253	activation of immune response	13	0.59307423775207	1.3504680414014	0.0913865546218487	0.342619821493061	0.302381088148323	9	tags=38%, list=15%, signal=42%	EIF2AK2/DDX60/IFIH1/RSAD2/SERPING1	adaptive immune response	IR	Immune Response [IR]	#9ccdcc	AD_Male
75	Immune Response	BP	GO:0002218	activation of innate immune response	11	0.611501808114155	1.34729365318555	0.0942578548212351	0.342619821493061	0.302381088148323	8	tags=36%, list=13%, signal=39%	EIF2AK2/DDX60/IFIH1/RSAD2	activation of innate immune response	IR	Immune Response [IR]	#9ccdcc	AD_Male
76	Immune Response	BP	GO:0045089	positive regulation of innate immune response	14	0.583926303867849	1.33741083954285	0.101997896950578	0.34559706959707	0.305008675534991	20	tags=57%, list=32%, signal=50%	EIF2AK2/DDX60/IFIH1/RSAD2/PARP9/TRIM6/PLSCR1/OAS3	activation of innate immune response	IR	Immune Response [IR]	#9ccdcc	AD_Male
77	Immune Response	BP	GO:0002757	immune response-activating signaling pathway	10	0.555714133984758	1.20800153864414	0.224917309812569	0.392558064892624	0.346454371222173	8	tags=40%, list=13%, signal=42%	EIF2AK2/DDX60/IFIH1/RSAD2	Immune Response	IR	Immune Response [IR]	#9ccdcc	AD_Male
78	Immune Response	BP	GO:0140374	antiviral innate immune response	13	0.528201441252954	1.20274852696008	0.206932773109244	0.392558064892624	0.346454371222173	23	tags=62%, list=37%, signal=49%	EIF2AK2/IFIT1/IFIH1/TRIM6/USP18/OAS3/IFIT3/IFIT2	Immune Response	IR	Immune Response [IR]	#9ccdcc	AD_Male
79	Immune Response	BP	GO:0001816	cytokine production	14	0.520495922790954	1.19213141190506	0.216614090431125	0.392558064892624	0.346454371222173	20	tags=50%, list=32%, signal=44%	EIF2AK2/IFIH1/RSAD2/TRIM6/STAT1/PML/OAS3	cytokine production	IR	Immune Response [IR]	#9ccdcc	AD_Male
80	Immune Response	BP	GO:0001817	regulation of cytokine production	14	0.520495922790954	1.19213141190506	0.216614090431125	0.392558064892624	0.346454371222173	20	tags=50%, list=32%, signal=44%	EIF2AK2/IFIH1/RSAD2/TRIM6/STAT1/PML/OAS3	cytokine production	IR	Immune Response [IR]	#9ccdcc	AD_Male
81	Immune Response	BP	GO:0031349	positive regulation of defense response	16	0.513609589476047	1.18878161023558	0.233507853403141	0.392558064892624	0.346454371222173	12	tags=38%, list=19%, signal=41%	EIF2AK2/DDX60/IFIH1/RSAD2/PARP9/TRIM6	behavioral defense response	IR	Immune Response [IR]	#9ccdcc	AD_Male
82	Immune Response	BP	GO:0002764	immune response-regulating signaling pathway	11	0.52411657265646	1.15476180527923	0.260021668472373	0.395980570124773	0.349474922840526	8	tags=36%, list=13%, signal=39%	EIF2AK2/DDX60/IFIH1/RSAD2	Immune Response	IR	Immune Response [IR]	#9ccdcc	AD_Male
83	Immune Response	BP	GO:0071357	cellular response to type I interferon	12	0.503160708319406	1.12809089141426	0.299681190223167	0.422062690106718	0.372493847393656	20	tags=50%, list=32%, signal=42%	IFIT1/IFIH1/TRIM6/USP18/STAT1/OAS3	neuroinflammatory response	IR	Immune Response [IR]	#9ccdcc	AD_Male
84	Immune Response	BP	GO:0034340	response to type I interferon	13	0.456818749946114	1.04020556491119	0.428571428571429	0.533385093167702	0.470742072572736	20	tags=46%, list=32%, signal=40%	IFIT1/IFIH1/TRIM6/USP18/STAT1/OAS3	cytokine production	IR	Immune Response [IR]	#9ccdcc	AD_Male
85	Immune Response	BP	GO:0060337	type I interferon-mediated signaling pathway	11	0.435626552822193	0.959795837049882	0.554712892741062	0.644818540292909	0.569088300327458	20	tags=45%, list=32%, signal=37%	IFIH1/TRIM6/USP18/STAT1/OAS3	Immune Response	IR	Immune Response [IR]	#9ccdcc	AD_Male
86	Immune Response	BP	GO:0019221	cytokine-mediated signaling pathway	15	0.393758108967349	0.909412273129769	0.625779625779626	0.699041630748948	0.616943199741659	20	tags=40%, list=32%, signal=36%	IFIH1/PARP9/TRIM6/USP18/STAT1/OAS3	Immune Response	IR	Immune Response [IR]	#9ccdcc	AD_Male
87	Immune Response	BP	GO:0006954	inflammatory response	10	0.371278917116081	0.807079531928291	0.748621830209482	0.803944828116145	0.709526118125948	33	tags=60%, list=53%, signal=33%	EIF2AK2/USP18/PLSCR1/CASP5/FCGR1A/GBP2	Immune Response	IR	Immune Response [IR]	#9ccdcc	AD_Male
88	Metal Binding and Homeostasis	MF	GO:0046872	metal ion binding	20	0.369505980525946	0.861325442764799	0.694474539544962	0.96034452034452	0.96034452034452	26	tags=50%, list=42%, signal=43%	TRIM5/TRIM6/RTP4/IFIH1/AGRN/PLSCR1/XAF1/ZBTB26/RSAD2/DTX3L	metal ion binding	MB	Metal Binding & Homeostasis [MB]	#4b0d20	AD_Female
89	Mitochondrial Metabolism	CC	GO:0005739	mitochondrion	11	0.453981770837013	0.956708317406341	0.572916666666667	0.96034452034452	0.96034452034452	24	tags=55%, list=39%, signal=41%	CMPK2/PARP9/IFIH1/XAF1/IFIT3/RSAD2	Mitochondrial Metabolism	MM	Mitochondrial Metabolism [MM]	#97cb98	AD_Female
90	Proteostasis	CC	GO:0005783	endoplasmic reticulum	11	-0.513731829891723	-1.46793000077252	0.0385666126226905	0.96034452034452	0.96034452034452	7	tags=45%, list=11%, signal=49%	TAP1/PGS1/OAS1/PML/SERPING1	endoplasmic reticulum	Pr	Proteostasis [Pr]	#c8b269	AD_Female
91	Apoptosis	BP	GO:0042981	regulation of apoptotic process	11	0.399122698659679	0.841099863479911	0.728009259259259	0.96034452034452	0.96034452034452	8	tags=27%, list=13%, signal=29%	TWIST2/IFIT2/LAMP3	Apoptosis	Ap	Apoptosis [Ap]	#673399	AD_Female
92	Apoptosis	BP	GO:0043067	regulation of programmed cell death	11	0.399122698659679	0.841099863479911	0.728009259259259	0.96034452034452	0.96034452034452	8	tags=27%, list=13%, signal=29%	TWIST2/IFIT2/LAMP3	Apoptosis	Ap	Apoptosis [Ap]	#673399	AD_Female
93	Apoptosis	BP	GO:0006915	apoptotic process	14	0.31668568986294	0.693455555252351	0.865342163355408	0.972261173433049	0.972261173433048	8	tags=21%, list=13%, signal=24%	TWIST2/IFIT2/LAMP3	Apoptosis	Ap	Apoptosis [Ap]	#673399	AD_Female
94	Apoptosis	BP	GO:0012501	programmed cell death	14	0.31668568986294	0.693455555252351	0.865342163355408	0.972261173433049	0.972261173433048	8	tags=21%, list=13%, signal=24%	TWIST2/IFIT2/LAMP3	Apoptosis	Ap	Apoptosis [Ap]	#673399	AD_Female
95	Immune Response	BP	GO:0009615	response to virus	30	0.587421840719614	1.42677260965194	0.05	0.96034452034452	0.96034452034452	26	tags=60%, list=42%, signal=68%	IFI44/IFIT2/TRIM5/DDX60/IFI44L/USP18/IFIT1/PARP9/TRIM6/RTP4/IFIH1/OASL/PLSCR1/HERC5/IFIT3/RSAD2/ISG15/DTX3L	behavioral defense response	IR	Immune Response [IR]	#9ccdcc	AD_Female
96	Immune Response	BP	GO:0051607	defense response to virus	29	0.552599691359162	1.33991978404645	0.09958071278826	0.96034452034452	0.96034452034452	26	tags=59%, list=42%, signal=64%	IFIT2/TRIM5/DDX60/IFI44L/USP18/IFIT1/PARP9/TRIM6/RTP4/IFIH1/OASL/PLSCR1/HERC5/IFIT3/RSAD2/ISG15/DTX3L	behavioral defense response	IR	Immune Response [IR]	#9ccdcc	AD_Female
97	Immune Response	BP	GO:0002376	immune system process	39	0.540908965927836	1.30931772070216	0.117768595041322	0.96034452034452	0.96034452034452	28	tags=56%, list=45%, signal=83%	IFI44/IFIT2/TRIM5/DDX60/IFI44L/LAMP3/USP18/IFIT1/PARP9/TRIM6/IFIH1/OASL/PLSCR1/HERC5/FCGR1A/IFIT3/ZBTB26/RSAD2/ISG15/DTX3L/CCL2/IFITM1	Immune Response	IR	Immune Response [IR]	#9ccdcc	AD_Female
98	Immune Response	BP	GO:0006955	immune response	37	0.52410681678258	1.25916212428187	0.153526970954357	0.96034452034452	0.96034452034452	28	tags=57%, list=45%, signal=77%	IFI44/IFIT2/TRIM5/DDX60/IFI44L/LAMP3/USP18/IFIT1/PARP9/TRIM6/IFIH1/OASL/PLSCR1/HERC5/FCGR1A/IFIT3/RSAD2/ISG15/DTX3L/CCL2/IFITM1	Immune Response	IR	Immune Response [IR]	#9ccdcc	AD_Female
99	Immune Response	BP	GO:0045089	positive regulation of innate immune response	14	0.565415464562548	1.23810613323318	0.189845474613687	0.96034452034452	0.96034452034452	18	tags=50%, list=29%, signal=46%	TRIM5/DDX60/PARP9/TRIM6/IFIH1/OASL/PLSCR1	activation of innate immune response	IR	Immune Response [IR]	#9ccdcc	AD_Female
100	Immune Response	BP	GO:0140374	antiviral innate immune response	13	0.560304025792408	1.20535503609634	0.209276018099548	0.96034452034452	0.96034452034452	16	tags=46%, list=26%, signal=43%	IFIT2/USP18/IFIT1/TRIM6/IFIH1/OASL	Immune Response	IR	Immune Response [IR]	#9ccdcc	AD_Female
101	Immune Response	BP	GO:0098542	defense response to other organism	36	0.477311450422894	1.14989965020878	0.270833333333333	0.96034452034452	0.96034452034452	28	tags=56%, list=45%, signal=73%	IFIT2/TRIM5/DDX60/IFI44L/USP18/IFIT1/PARP9/TRIM6/RTP4/IFIH1/OASL/PLSCR1/HERC5/FCGR1A/IFIT3/RSAD2/ISG15/DTX3L/CCL2/IFITM1	Immune Response	IR	Immune Response [IR]	#9ccdcc	AD_Female
102	Immune Response	BP	GO:0045088	regulation of innate immune response	18	0.473537246025832	1.08366460477882	0.394304490690033	0.96034452034452	0.96034452034452	18	tags=44%, list=29%, signal=44%	TRIM5/DDX60/USP18/PARP9/TRIM6/IFIH1/OASL/PLSCR1	activation of innate immune response	IR	Immune Response [IR]	#9ccdcc	AD_Female
103	Immune Response	BP	GO:0045087	innate immune response	33	0.426806276533672	1.03708176695794	0.448958333333333	0.96034452034452	0.96034452034452	28	tags=55%, list=45%, signal=64%	IFIT2/TRIM5/DDX60/USP18/IFIT1/PARP9/TRIM6/IFIH1/OASL/PLSCR1/HERC5/FCGR1A/IFIT3/RSAD2/ISG15/DTX3L/CCL2/IFITM1	Immune Response	IR	Immune Response [IR]	#9ccdcc	AD_Female
104	Immune Response	BP	GO:0071357	cellular response to type I interferon	12	0.477943957753409	1.02742686897155	0.461187214611872	0.96034452034452	0.96034452034452	16	tags=42%, list=26%, signal=38%	USP18/IFIT1/TRIM6/IFIH1/OASL	neuroinflammatory response	IR	Immune Response [IR]	#9ccdcc	AD_Female
105	Immune Response	BP	GO:0034340	response to type I interferon	13	0.472541070802818	1.01655482244485	0.485294117647059	0.96034452034452	0.96034452034452	16	tags=38%, list=26%, signal=36%	USP18/IFIT1/TRIM6/IFIH1/OASL	cytokine production	IR	Immune Response [IR]	#9ccdcc	AD_Female
106	Immune Response	BP	GO:0031349	positive regulation of defense response	16	0.446847204379101	1.00226053735252	0.487912087912088	0.96034452034452	0.96034452034452	20	tags=50%, list=32%, signal=46%	TRIM5/DDX60/PARP9/TRIM6/IFIH1/OASL/PLSCR1/FCGR1A	behavioral defense response	IR	Immune Response [IR]	#9ccdcc	AD_Female
107	Immune Response	BP	GO:0002218	activation of innate immune response	11	0.467900114431421	0.98603944023257	0.527777777777778	0.96034452034452	0.96034452034452	16	tags=36%, list=26%, signal=33%	TRIM5/DDX60/IFIH1/OASL	activation of innate immune response	IR	Immune Response [IR]	#9ccdcc	AD_Female
108	Immune Response	BP	GO:0002764	immune response-regulating signaling pathway	11	0.453953158341054	0.956648020243274	0.572916666666667	0.96034452034452	0.96034452034452	24	tags=55%, list=39%, signal=41%	DDX60/IFIH1/OASL/PLSCR1/FCGR1A/RSAD2	Immune Response	IR	Immune Response [IR]	#9ccdcc	AD_Female
109	Immune Response	BP	GO:0019221	cytokine-mediated signaling pathway	15	0.421070440478942	0.932040390852798	0.597359735973597	0.96034452034452	0.96034452034452	16	tags=33%, list=26%, signal=33%	USP18/PARP9/TRIM6/IFIH1/OASL	Immune Response	IR	Immune Response [IR]	#9ccdcc	AD_Female
110	Immune Response	BP	GO:0002757	immune response-activating signaling pathway	10	0.416800843160984	0.864060060978383	0.692126909518214	0.96034452034452	0.96034452034452	24	tags=50%, list=39%, signal=37%	DDX60/IFIH1/OASL/PLSCR1/RSAD2	Immune Response	IR	Immune Response [IR]	#9ccdcc	AD_Female
111	Immune Response	BP	GO:0060337	type I interferon-mediated signaling pathway	11	0.409842738126866	0.863690970832686	0.700231481481482	0.96034452034452	0.96034452034452	16	tags=36%, list=26%, signal=33%	USP18/TRIM6/IFIH1/OASL	Immune Response	IR	Immune Response [IR]	#9ccdcc	AD_Female
112	Immune Response	BP	GO:0002253	activation of immune response	13	0.369245855000403	0.794340804981712	0.781674208144796	0.972261173433049	0.972261173433048	18	tags=38%, list=29%, signal=35%	TRIM5/DDX60/IFIH1/OASL/PLSCR1	adaptive immune response	IR	Immune Response [IR]	#9ccdcc	AD_Female
113	Immune Response	BP	GO:0006954	inflammatory response	10	-0.274185334320196	-0.755164115222703	0.860927152317881	0.972261173433049	0.972261173433048	2	tags=20%, list=3%, signal=23%	GBP2/CASP5	Immune Response	IR	Immune Response [IR]	#9ccdcc	AD_Female
114	Immune Response	BP	GO:0001816	cytokine production	14	-0.229166666666667	-0.718989814021533	0.895833333333333	0.976884920634921	0.976884920634921	52	tags=14%, list=84%, signal=3%	OAS1/PML	cytokine production	IR	Immune Response [IR]	#9ccdcc	AD_Female
115	Immune Response	BP	GO:0001817	regulation of cytokine production	14	-0.229166666666667	-0.718989814021533	0.895833333333333	0.976884920634921	0.976884920634921	52	tags=14%, list=84%, signal=3%	OAS1/PML	cytokine production	IR	Immune Response [IR]	#9ccdcc	AD_Female
116	Immune Response	BP	GO:0001819	positive regulation of cytokine production	10	0.250902362242568	0.520139807719149	0.983548766157462	0.996875	0.996875	25	tags=40%, list=40%, signal=28%	TRIM6/IFIH1/RSAD2/ISG15	cytokine production	IR	Immune Response [IR]	#9ccdcc	AD_Female
